# DBSOMA: A Machine Learning Method that Identifies Chemical Modulators of Transcriptional States Uncovers Effectors of Beta-Cell Maturation

**DOI:** 10.64898/2026.01.30.701818

**Authors:** Timothy R Kunz, José Rivera-Feliciano

**Affiliations:** Department of Stem Cell and Regenerative Biology and Harvard Stem Cell Institute (HSCI) Harvard University, Cambridge, MA 02138, USA

**Keywords:** Machine Learning, Self-organizing Map (SOM), Density Based Clustering of applications with noise (DBSCAN), in silico chemical screening, gene expression patterns, protocol generation, beta cell maturation, Stem cell derived islets (SC-Islets), in silico chemical screening, gene expression patterns, islet function

## Abstract

The effects of perturbation on a biological system can be readily measured in terms of transcriptional changes. However, despite a wealth of transcriptional perturbation response data, there are currently few methods to draw equivalence between the many biological systems used to generate that data and a specific system of interest. Here we use density analysis of transcriptional correlations to computationally predict whether a given perturbation readout is relevant to Stem Cell derived islet (SC-Islet) maturation. The approach, Density Based Self-Organizing Map Analysis (DBSOMA), first learns patterns of gene expression represented in scRNA-seq sets by clustering genes with the Self-Organizing-Map (SOM) algorithm. Perturbation expression profiles and other gene lists are then projected onto the SOM grid, where the degree of clustering is determined by the Density-Based Spatial Clustering of Applications with Noise (DBSCAN) algorithm. We applied DBSOMA to SC-Islet maturation and identified known and novel regulators of β-cell maturation. This workflow can be applied broadly to biological systems where single-cell RNA-sequencing data is available, and a desired outcome can be represented in transcriptional changes.
