## Supplementary material for "DBSOMA: A Machine Learning Method that Identifies Chemical Modulators of Transcriptional States Uncovers Effectors of Beta-Cell Maturation": Lists of genes used for the generation of the maturation neighborhood in figure 2 and supplemental Figure 2.

### Sheet: Gene Lists
SC-B genes	Post-Tx Beta	Primary Beta	Maturation Neighborhood	DBSCAN genes in included nodes	DE Primary-Scislet Up	DE Primary-Scislet Down	DE Primary-Sc islet both
ST6GALNAC5	C1orf127	SAMD11	C1orf127	GIPR	IAPP	SGCD	SGCD
PLPPR5	WLS	ENO1	SIPA1L2	GLP1R	REG1A	CCSER1	CCSER1
PLPPR4	KCNH1	C1orf127	SLC8A1	SIX2	CHGB	AC109466.1	AC109466.1
PDZK1	SIPA1L2	MAN1C1	KIF1A	PCSK1	ZNF385D	LINC02315	LINC02315
TNR	ERO1B	OPRD1	PEX5L	CACNA2D3	SPP1	TENM2	TENM2
CACNA1E	EDARADD	ATP6V0B	CLGN	CACNA2D2	INS	LRP1B	LRP1B
PLXNA2	GREM2	TSPAN1	CPE	UNC5D	B2M	GPC6	GPC6
KCNH1	MIR217HG	TMEM59	ITPR3	BAZ2B	SST	AC104041.1	AC104041.1
SUSD4	AC011246.1	WLS	GLP1R	RDH12	CNTN5	DPP10	DPP10
SIPA1L2	ACVR1C	TGFBR3	UNC5D	EPB41L3	G6PC2	CNTNAP2	CNTNAP2
SLC35F3	SLC4A10	SLC6A17	RUNX1T1	PIP5K1B	PRSS2	NAV3	NAV3
GPR137B	SPC25	PDE4DIP	ENPP2	PKIA	REG1B	AC112770.1	AC112770.1
ERO1B	G6PC2	PFKFB2	GLIS3	KCNC3	MEIS2	CHGA	CHGA
EDARADD	PDE1A	KCNH1	GAD2	BHLHE41	FXYD2	ACVR1C	ACVR1C
GALNT14	ZNF804A	SUSD4	ENO2	FAR1-IT1	NEAT1	LINC00907	LINC00907
EPAS1	MAP2	SIPA1L2	GJD2	NEFL	RBP4	ST6GALNAC5	ST6GALNAC5
MIR217HG	SGPP2	ERO1B	SEMA6D	SLC18A2	FTL	HCN1	HCN1
RPIA	SERPINE2	EDARADD	ABCA3	TEX12	SCG2	DISC1FP1	DISC1FP1
KIF5C	RAMP1	GREM2	GRIN2A	DUSP8	MEG3	FSTL5	FSTL5
GPD2	CACNA1D	MYT1L	SEZ6L2	TMEFF2	SYNE2	LINC01876	LINC01876
ACVR1C	ROBO2	KLHL29	GCGR	MMP16	MEG8	AL138694.1	AL138694.1
SLC4A10	IGSF11	SLC8A1	ADCYAP1	RAPGEF4	HSP90AA1	DCC	DCC
PTH2R	CASR	EPCAM	LDLRAD4	CRB1	SYT16	KALRN	KALRN
SGPP2	ITGB5	ERLEC1	DGCR9	ADAM22	FTH1	ADARB2	ADARB2
DOCK10	SLC2A2	CTNNA2	PCSK1N	KCNA4	CD63	HS3ST5	HS3ST5
SNED1	PCDH7	KIF5C	DACH2	NEURL1B	LIMCH1	KCNT2	KCNT2
LINC01237	GABRA2	SLC4A10	SERINC1	SLCO3A1	RPLP1	MYO16	MYO16
PLCL2	EPHA5	KCNH7	APLP1	KCNG3	HLA-A	NPSR1-AS1	NPSR1-AS1
ENTPD3	CCSER1	G6PC2	WNT4	RASL11A	PDE10A	KHDRBS2	KHDRBS2
CACNA1D	HADH	CHN1	QPCT	FRY	RPL21	AUTS2	AUTS2
CADPS	NEK1	PTPRN	NFASC	ZNF441	SCG5	AC009315.1	AC009315.1
ROBO2	LINC01098	CHPF	FGF14	KCNH2	RPL17	STXBP5L	STXBP5L
CASR	LINC01099	DOCK10	ELAVL4	SRCIN1	RPS27A	SEMA3A	SEMA3A
SLC9A9	FAM149A	KIF1A	DYNC1I1	JAML	RPS18	RGS6	RGS6
AC112770.1	PLCXD3	CHL1	RIMKLA	FBXO41	RPL26	PLXDC2	PLXDC2
FGF12	HCN1	IQSEC1	ANO5	GRIA4	VGF	AC069277.1	AC069277.1
STK32B	ISL1	SLC6A6	DOCK3	SPRN	TRPM3	PCDH7	PCDH7
PCDH7	AC022126.1	PLCL2	KCNG3	SNAP25	RPS4X	CDH18	CDH18
ATP8A1	ITGA1	ZNF385D	FMN2	ONECUT3	GAPDH	KCTD16	KCTD16
TXK	RASGRF2	ZNF385D-AS2	RGS7	UNC80	RPL34	ADCY2	ADCY2
TEC	PAM	ENTPD3	KCNH2	SMIM10	ITM2B	CACNA2D1	CACNA2D1
CCSER1	SGCD	ROBO2	PCLO	CERS3	RPS12	LINC01811	LINC01811
AC004054.1	CANX	ROBO1	KIAA0319	PIANP	SPINK1	AC021504.1	AC021504.1
HADH	KCNK16	ALCAM	STXBP1	SPTB	HSP90AB1	PSD3	PSD3
MCUB	HMGCLL1	NECTIN3	AGBL4	MGC16275	RPL7A	LSAMP	LSAMP
SEC24D	EYS	IGSF11	UNC80	TRIM58	PPP1R1A	ASTN2	ASTN2
PDE5A	PLAGL1	CASR	ANKS1B	SPACA4	CPE	PLD5	PLD5
FSTL5	VWDE	TMEM108	MAP1LC3A	TSPAN32	RPL13A	FGF12	FGF12
PALLD	DGKB	SLC2A2	UNC13A	FSD2	RPS16	AC116049.2	AC116049.2
SEMA5A	TMEM196	PEX5L	PNMA2	KCNJ2	RPL13	PLCL1	PLCL1
OTULINL	MPP6	MCF2L2	ARG2	SYT14	TIMP1	NBEA	NBEA
CDH18	MLXIPL	DGKG	SYP	SYT13	RPL23	FMNL2	FMNL2
PDZD2	NPTX2	PCDH7	PEG10	MYO16	CDKN1C	ARHGAP6	ARHGAP6
PLCXD3	NEFM	UCHL1	MACROD2	SYT17	RPS6	EYS	EYS
GHR	AC105230.1	ATP8A1	SCN1B	KCNK3	RPS14	DLEU1	DLEU1
HCN1	AC090796.1	KCTD8	PREPL	UNC79	RPL19	DLGAP1	DLGAP1
AC010478.1	CA8	KIAA1211	NALCN	LDLRAD4	RPL15	ANK2	ANK2
ISL1	ASPH	NKX6-1	GTF3C1	PEG13	RPS3A	GALNT13	GALNT13
ITGA1	SULF1	CYP2U1	BHLHE41	ADGRA1	RPL10	CDH8	CDH8
PDE4D	SLC30A8	HADH	GPRASP1	PEG10	RPL37A	CADPS	CADPS
PCSK1	ASAP1	CLGN	MAPRE3	BSN	RPL41	CASC9	CASC9
NR3C1	ADAMTSL1	TRIM2	PCMT1	RNU4-78P	RPL27A	LINC02197	LINC02197
SGCD	TRPM3	2024-03-01	SLC39A6	SLC45A1	RPL30	HECW2	HECW2
TENM2	ALDH1A1	CPE	SYT11	KCNN2	HADH	SPOCK3	SPOCK3
KCNK16	PRUNE2	GPM6A	STMN2	RTBDN	GNAS	IGF2BP2	IGF2BP2
LRFN2	TLE4	LINC01098	RAB3B	MYO5A	PRSS23	HS6ST3	HS6ST3
VEGFA	TMOD1	LINC01099	FSTL4	AGPAT4-IT1	HLA-C	SOX5	SOX5
HMGCLL1	SURF4	DNAH5	NLGN1	PEX5L	RPS23	KCNH7	KCNH7
EYS	SFMBT2	OTULINL	CAMK2B	CALY	LINC01099	GUCY1A2	GUCY1A2
ANKRD6	GAD2	PLCXD3	SPTBN4	CD209	RPL7	AC008415.1	AC008415.1
SOBP	GRID1	MAP1B	ARHGEF9	CSRNP3	HDAC9	NTM	NTM
SLC16A10	ABLIM1	PCSK1	WDR17	GRIK5	PRSS1	FARP1	FARP1
HDAC2-AS2	ATRNL1	PAM	MGAT4A	MAP1LC3A	RPS20	AC009264.1	AC009264.1
HS3ST5	INPP5F	GLRA1	SYT14	PCLO	RPS27	CHST9	CHST9
LINC02534	CALY	LINC01933	SRGAP3	SYP	MALAT1	KCNJ3	KCNJ3
MAN1A1	INS	TUBB2B	ANKH	SYN3	RPS13	MIR217HG	MIR217HG
SAMD3	ABCC8	SCGN	ABCA5	SYN2	RPS10	GRIA4	GRIA4
PHACTR2	SLC17A6	CUTA	ATP6V0A1	SYN1	PTPRN	NCKAP5	NCKAP5
PLAGL1	GAS2	ITPR3	ATP6V1A	NAPB	SERPINA3	ANK3	ANK3
HYMAI	GUCY1A2	GLP1R	GOLGB1	ZNF585B	RPS17	ONECUT2	ONECUT2
PLEKHG1	CADM1	KCNK16	GSE1	DYNC1I1	RPL18	DACH1	DACH1
ZDHHC14	SORL1	LRFN2	NEBL	GABBR2	PSAP	LINC01456	LINC01456
C1GALT1	KIRREL3	VEGFA	SAMD11	C1orf21	SORL1	AL355612.1	AL355612.1
DGKB	IAPP	HSP90AB1	SLC6A17	GAD2	RPS15	PLPPR5	PLPPR5
TMEM196	KLHL42	STXBP5-AS1	MYT1L	PNMA2	RPS2	AC090679.2	AC090679.2
MPP6	PPP1R1A	ESR1	SLC8A1	PCDHB10	RPS25	RUNX1T1	RUNX1T1
GCK	TPH2	VWDE	CTNNA2	OTP	GPM6A	A1CF	A1CF
GRB10	TMCC3	TSPAN13	KIF5C	TMEM266	RPL24	CCDC144NL-AS1	CCDC144NL-AS1
MLXIPL	GAS2L3	HDAC9	CHL1	ENPP2	PPY	AL157778.1	AL157778.1
GNAT3	WSCD2	ELMO1	IQSEC1	ENPP1	RPLP2	DSCAM	DSCAM
SEMA3C	PLUT	MLXIPL	UCHL1	TGM3	RPL37	TMEM132B	TMEM132B
CACNA2D1	MTUS2	STX1A	KCTD8	MIAT_exon5_3	ADCYAP1	GAS2L3	GAS2L3
NPTX2	KLHL1	CACNA2D1	KIAA1211	TMOD2	RPS21	ASPH	ASPH
CREB3L2	ATP11A	NPTX2	TRIM2	GPRIN3	SPC25	TMEM196	TMEM196
TMEM178B	DHRS2	DPP6	MAP1B	EEF1A2	UBC	PDE4D	PDE4D
PSD3	CCDC198	NEFM	PCSK1	CACNA1B	PEBP1	RPS6KA3	RPS6KA3
NEFM	LINC01146	NRG1	PAM	PLD5	RPS28	RBFOX1	RBFOX1
CHD7	SEMA6D	UNC5D	TUBB2B	CACNA1C	GSN	SYT1	SYT1
ASPH	RASGRF1	SLCO5A1	ITPR3	ADGRG4	XIST	AL442636.1	AL442636.1
SLC30A8	MYOCD	RUNX1T1	GLP1R	ADGRG1	APLP2	IGSF1	IGSF1
ASAP1	PRKCA	SYBU	ESR1	SNTG1	RPL11	IGFBP5	IGFBP5
LINGO2	MTCL1	ENPP2	HDAC9	HECW1-IT1	RPL18A	WWOX	WWOX
UNC13B	CCBE1	MAFA	ELMO1	RAI2	RPL5	PRICKLE2	PRICKLE2
PRUNE2	FFAR1	GLIS3	NRG1	CNTN5	EIF1	AC092969.1	AC092969.1
TLE4	MEIS3	PTPRD	SLCO5A1	GNAO1	RPL23A	OPCML	OPCML
PTCH1	GNAS	LINGO2	SYBU	AHI1	RPL9	NRXN1	NRXN1
PTPN3	PCP4	APBA1	LINGO2	TMEM233	PITPNC1	AC007563.2	AC007563.2
BRINP1	BACE2	TRPM3	APBA1	FGF14	VWDE	HMGCS1	HMGCS1
HSPA5	ASB9	PRUNE2	TRPM3	NXF2B	RPS24	FSIP2	FSIP2
PBX3	AC112493.1	TMOD1	CTNNA3	TTC22	SCG3	PLEKHA5	PLEKHA5
MED27	AC107419.1	PALM2-AKAP2	LRRTM3	MIR325HG	RPL36	PIP5K1B	PIP5K1B
NTNG2	DACH2	GSN	DNAJC12	ACOXL	RPL32	SCN3A	SCN3A
SURF4	LMAN1	SURF4	SLC17A6	GRM4	RASD1	KAZN	KAZN
PRKCQ	PHACTR2	UCN3	SYT13	DKFZP434H168	SCGB2A1	RFX3	RFX3
AL392086.3	MYO3A	GAD2	DLG2	NAV3	RPS11	AC073050.1	AC073050.1
SFMBT2	CPXM2	CTNNA3	CNTN5	RNU6-1309P	SERF2	BRINP3	BRINP3
PLXDC2	AC004879.1	LRRTM3	GRIA4	GNG2	TPT1	SH3KBP1	SH3KBP1
GPR158	SSR1	DNAJC12	ENO2	SV2A	PDK4	PDE4B	PDE4B
MYO3A	TBC1D4	RBP4	KLHL1	NCKAP5	REG3A	SLC35F3	SLC35F3
MPP7	MAN1A1	SCD	FAM155A	MAP1A	FAU	RAPGEF4	RAPGEF4
FAM13C	EPHA5-AS1	ATRNL1	SYT16	RNU6-883P	CD81	LMX1A	LMX1A
KCNMA1	SEC24D	TCERG1L	SPTB	ADH6	CD99	TENM4	TENM4
PAPSS2	SCD	AC132217.2	ADGRG1	FAM124A	GAD2	PDE5A	PDE5A
SLC16A12	MT-ND1	INS	MAPT	PCDHA4	RPS15A	ATRNL1	ATRNL1
LINC02653	PCDH10	NUCB2	PPM1E	ZNF382	CHCHD2	PBX3	PBX3
CRTAC1	PCSK1	ABCC8	TIMP2	XKR7	HLA-B	ZFAND3	ZFAND3
ABLIM1	CPD	SLC17A6	LDLRAD4	PCDHB7	EEF1A1	SEZ6L	SEZ6L
ATRNL1	KCNK17	PAX6	EEF1A2	GABRB3	RPL8	ASIC2	ASIC2
DOCK1	TMEM244	SYT13	DGCR9	PHF24	RPL27	DPYD	DPYD
INS	PSD3	SYT7	DACH2	TIMP4	HIVEP2	TSHZ2	TSHZ2
LMO1	DST	SCGB2A1	OLFM1	RPS6KL1	RPS8	FUT8	FUT8
GALNT18	EEF1A2	DLG2	SPC25	CDYL2	CTRB2	TENM3	TENM3
ABCC8	PDX1	PRSS23	DNM3	ZEB1	RPL31	MYO10	MYO10
DCDC1	CALD1	DEUP1	DYNC1I1	TUBB2A	TIMP2	LHFPL6	LHFPL6
ELP4	SEC11C	ENDOD1	TRIM9	GRAMD1B	RPS7	ZDHHC14	ZDHHC14
PAX6	CHL1	CNTN5	FMN2	ADCY2	RPL10A	SAMD5	SAMD5
PAUPAR	SLC4A7	GRIA4	SMAD9	ADCY1	RPL12	ADAMTSL1	ADAMTSL1
LMO2	SDK1	CADM1	LSAMP	ASCL1	SSR4	NRXN3	NRXN3
GUCY1A2	HS6ST2	FXYD2	RYR2	APOL6	RPL35A	RERE	RERE
CADM1	OTULINL	SORL1	SOGA3	GPNMB	RPL28	UNC5D	UNC5D
KIRREL3	PLIN2	KIRREL3	GOLGA2	RUNX1T1	RPL38	KIAA1211	KIAA1211
IAPP	DNAJB9	GAPDH	SLIT1	WDR17	RPS3	DCX	DCX
SLC2A13	STK32B	ENO2	INA	COLCA2	PLOD2	SEMA3C	SEMA3C
PCED1B	GRK5	SLCO1A2	SCG2	RNU6-1099P	RPL14	HNF4G	HNF4G
TMCC3	NTM	IAPP	RAPH1	TMEM229B	TMSB4X	SMYD3	SMYD3
GAS2L3	CHRNA5	LMNTD1	SGIP1	RAB3B	RPL35	PTPRN2	PTPRN2
ANO4	HAP1	SLC2A13	STBD1	RAB3C	SAMD11	UFL1-AS1	UFL1-AS1
CHST11	SCG5	TUBA1A	ABHD10	RAB3A	RPL6	CAMK1D	CAMK1D
SVOP	XBP1	PPP1R1A	KIF21A	SLC8A1	RPL39	COL5A2	COL5A2
HECTD4	TIMP1	BEST3	SOBP	LAMP5	ATP6V0B	COL4A5	COL4A5
PITPNM2	PPIB	ARL1	VAMP2	SALL3	PCSK1	TMTC2	TMTC2
AACS	RBFOX3	WSCD2	NPDC1	TNR	IGFBP7	SIPA1L1	SIPA1L1
TMEM132B	ROBO1	PLUT	CNP	MIR100HG	SEC11C	PSME4	PSME4
PLUT	P3H2	PDX1	ZNF483	CXorf67	SLC6A6	SNHG14	SNHG14
PDX1	PARM1	MTUS2	YWHAH	TSSK3	ELMO1	CTNNA3	CTNNA3
NBEA	TSHZ3	NBEA	ME3	TCTA	RPL29	TNR	TNR
LHFPL6	TSHZ2	KLHL1	AHI1	SLC38A11	UQCRB	DAB1	DAB1
FOXO1	TENM4	TBC1D4	MSI2	SRGAP3	RPS29	PLXNA2	PLXNA2
FNDC3A	SLC8A1	FAM155A	MINDY1	TPPP	ANXA2	MAN1A1	MAN1A1
AL138694.1	SLCO1A2	DHRS2	ILDR2	OSBPL6	UBA52	ANKS1B	ANKS1B
ATP11A	NUCB2	DHRS7	KIAA1644	GFAP	TMOD1	TCF12	TCF12
CCDC198	GCNT1	SYT16	IMPG2	REEP1	PHTF2	DGKB	DGKB
DAAM1	COL6A6	SYNE2	ZNF540	SLC26A8	COX4I1	PEAK1	PEAK1
FUT8	AL359208.1	SPTB	BTBD9	EVI5L	RPS19	ABLIM1	ABLIM1
RGS6	SLC9A9	C14orf132	2024-03-04	C1orf127	ENO1	PAUPAR	PAUPAR
LINC01146	GPR137B	DLK1	RCAN2	TRPC7	EPCAM	GHR	GHR
DLK1	MAFB	MEG3	RC3H1-IT1	SGIP1	RACK1	CRYBA2	CRYBA2
FMN1	EEF2	MEG8	NACAD	FAM219A	ADGRG1	GULP1	GULP1
C15orf41	SLC6A4	HSP90AA1	LIX1L	DNAJC6	ATP1B1	PTPRM	PTPRM
TLN2	MCTP2	SCG5	PAPD5	LCORL	RPS5	ZNF608	ZNF608
DRAIC	SPCS3	GJD2	VSTM2A	CCDC69	RPLP0	UNC5C	UNC5C
PEAK1	PLK2	SEMA6D	SLC24A2	HDAC9	NUCB2	FOCAD	FOCAD
CHRNA5	AC124290.1	SCG3	MRLN	ABLIM2	PEMT	LINC02428	LINC02428
RASGRF1	KCNQ2	RASGRF1	SEMA3A	FBXL16	RABAC1	LARGE1	LARGE1
IGF1R	ASIC2	ANKRD34C-AS1	SEMA3G	FBXL14	ID1	LRRFIP1	LRRFIP1
GRIN2A	GNAT3	MCTP2	JAKMIP1	RAB15	TOMM7	VLDLR-AS1	VLDLR-AS1
CDH8	ETV1	ABCA3	CACNG7	KIAA0586	APCDD1L-DT	MAML3	MAML3
VAC14	RBP4	ATP6V0C	MROH7	MAB21L2		TOX3	TOX3
CALB2	TRIM9	GRIN2A	CACNG2	HS6ST3		MOB1B	MOB1B
MYH10	CHPF	SEZ6L2	NFASC	TP53AIP1		CASK	CASK
TVP23C	CDKN1C	ADGRG1	MGAT4A	SPTBN4		BAZ2B	BAZ2B
SKAP1	BEST3	TPPP3	CBLN4	STXBP1		DANT2	DANT2
PRKCA	CHST9	VAT1L	SOGA3	ZNF827		LRRTM4	LRRTM4
KCNJ16	HYMAI	RPH3AL	KIFAP3	ATP6V0A1		RIMS2	RIMS2
LINC00511	LRFN2	ATP2A3	SLC6A17	PARVB		MIR137HG	MIR137HG
AQP4-AS1	PHTF2	NTN1	PLPP4	SIM1		MVB12B	MVB12B
CHST9	ANKRD6	CPD	WTH3DI	SLC22A7		CACNB2	CACNB2
SKOR2	LRRTM4	C1QL1	NECAB2	ZCCHC12		AC233296.1	AC233296.1
MIR4527HG	SSR4	MAPT	MAP6	SLC35F3		CADM2	CADM2
RAB27B	P2RY1	PPM1E	C17orf112	ZCCHC18		FRMD4B	FRMD4B
CCBE1	P4HB	RGS9	CARMIL2	SLC22A15		UVRAG	UVRAG
CACNA1A	SLC6A17	TIMP2	TMCC2	SLC22A17		KIAA1324L	KIAA1324L
FFAR1	SOBP	GCGR	BICDL1	PSD		F10	F10
FBXO17	LINC01237	ADCYAP1	UCHL1	GP1BB		XKR6	XKR6
GNAS	MAFA	AP000829.1	RAB33A	BHMT2		AQP4-AS1	AQP4-AS1
CTSZ	DSP	LDLRAD4	NME9	SLC35G2		SMARCA2	SMARCA2
SAMSN1	OSTC	CDH2	MAPRE3	RGS7BP		UNC13B	UNC13B
PCP4	SCG3	LINC00907	PBLD	VWA7		TOX	TOX
BACE2	DOCK10	SEC11C	CTNNA3	AMER3		SBF2	SBF2
TSPEAR	HPGD	LMAN1	RGAG4	ICA1L		JAKMIP2	JAKMIP2
MIAT	PPM1E	TNFRSF11A	CGREF1	NOL4		MYO3A	MYO3A
AL024495.1	RPL3	CHST8	CDK5R2	MPP1		SESN3	SESN3
ARHGAP6	TVP23C	FFAR1	GALNT14	MPP2		AGFG1	AGFG1
SH3KBP1	HSPA13	KDELR1	SPANXA2-OT1	LHFPL4		ARID1B	ARID1B
MIR222HG	CYYR1	PLCB4	GALNT16	RAB9B		AL050309.1	AL050309.1
NEXMIF	PDIA6	APCDD1L-DT	TMEM145	DISC1FP1		ARHGAP24	ARHGAP24
DIAPH2	ESR2	GNAS	NSF	SHISA7		CACNA1B	CACNA1B
GRIA3	HM13	AL121917.1	DSCAM	SHISA6		HECTD4	HECTD4
FIRRE	SLC4A8	EDN3	APLP1	HRH3		MMP16	MMP16
CA8	PFKFB2	EEF1A2	ABCG4	ZMAT4		POU6F2	POU6F2
SND1	PDIA3	CYYR1	SUCNR1	C15orf62		MAML2	MAML2
TMPRSS6	ACLY	TTC3	DTX1	NLRP1		CCDC91	CCDC91
VLDLR	AC005062.1	TFF3	CPLX2	CLEC14A		STT3B	STT3B
WASF3	SLC33A1	DGCR9	SEZ6L2	FBLL1		FNBP1L	FNBP1L
ZNF608	ITM2B	AL024495.1	NALCN	SPRED3		AL033504.1	AL033504.1
ANXA10	CDRT4	ASB9	2024-03-11	VWC2L		TPH1	TPH1
MCTP2	PLPPR4	PIR	PDZD4	DNM3		MBD5	MBD5
LINC02595	PDZK1	PCSK1N	PCSK1N	TERF2IP		KIF5C	KIF5C
RAPGEF5	CHN1	NEXMIF	ARHGAP20	SOWAHA		AC011287.1	AC011287.1
ETFDH	RPL5	DACH2	ASIC2	PAPPA2		ERC2	ERC2
LRP5L	C2orf27A	BEX1	PDZD7	DDC		PHACTR1	PHACTR1
EPSTI1	LINGO2	IGSF1	MARK1	THBS2		PHF14	PHF14
GABRA2	CPE	SSR4	BTNL9	SNCG		GPR137C	GPR137C
SLC30A9	HS6ST1	ATP6AP1	DNAJC12	CRYGD		EXOC6B	EXOC6B
FAM78B	NEXMIF	SERINC1	TMEM114	PPP2R2C		ST6GAL1	ST6GAL1
VLDLR-AS1	FNDC3A	PPM1K	DLG2	SNORA7		BCKDHB	BCKDHB
AC011306.1	ENTPD1-AS1	APLP1	DLG4	KLF7-IT1		GPD2	GPD2
CCDC85A	TMEM130	CD99	PCDHGB7	UBASH3B		HDAC2-AS2	HDAC2-AS2
ATP2C2	HSPA5	WNT4	USP31	SAMD11		SCN9A	SCN9A
ASIC4	TMEM132A	KCNK17	ELAVL4	FAM133A		R3HDM1	R3HDM1
PTPRN2	RPS4X	RGS16	MADCAM1	EML6		PLXNC1	PLXNC1
AC016042.1	GCGR	PTPN3	RNU6-984P	RUFY3		LCORL	LCORL
PALM2-AKAP2	ALG2	LINC02197	CAMK2B	NYAP1		PTBP2	PTBP2
CDRT4	HEPACAM2	OLFM1	RNU6ATAC27P	NYAP2		NRIP1	NRIP1
DAPK1	2022-03-01	SLC5A4-AS1	RGS17	SMAD9-IT1		PKIB	PKIB
ADAMTSL1	RAPGEF5	SPC25	PON3	RHBDL1		GRIK2	GRIK2
DIP2C	AC037433.1	INSM1	PALM2	PRRT2		C15orf41	C15orf41
FAM149A	C12orf75	ERP29	PON1	ABCA5		MAP3K4	MAP3K4
ADAM12	RNF6	FFAR4	MOSPD2	ABCA3		NRG1	NRG1
SCG3	AC016042.1	DSP	NCALD	ABTB1		IGF2BP3	IGF2BP3
PPM1E	PEAK1	PGRMC2	LGI1	EFCC1		PCNX2	PCNX2
C1QL1	RPS2	QPCT	B3GAT1	GPR19		ETNK1	ETNK1
LRRTM3	ASIC4	MT-CO1	NAP1L2	GPR27		TBC1D5	TBC1D5
MTUS2	ANKRD34C-AS1	TSHZ3	NAP1L5	ODF3L1		SPINK5	SPINK5
TOX	LINC00616	CFC1	RGS11	DIO3OS		TMEM178B	TMEM178B
WDR25	CYS1	NFASC	HCN2	ELOVL4		FIRRE	FIRRE
TENM4	SEMA3A	DNAJB9		ACTL6B		FAM110B	FAM110B
LINC02197	PEX5L	SLC25A29		FSTL4		MTMR7	MTMR7
SMPDL3B	PAX6	FTL		EXTL1		NCAM1	NCAM1
DST	AC011306.1	PEBP1		PABPC1L2A		MCTP1	MCTP1
ETS2	ARHGAP26	GLCCI1		STXBP5L		IL1RAPL1	IL1RAPL1
AC007364.1	HSP90B1	EIF4A2		RIMBP2		CAMKMT	CAMKMT
STT3B	UCHL1	TMEM37		GPR68		CMIP	CMIP
LINC00907	RPS3A	SPCS1		ZBTB20		FTX	FTX
RIMS1	ENO1	ATP6AP2		SLC16A2		AC078881.1	AC078881.1
CD36	VEGFA	FGF14		MYT1		ATP2B1	ATP2B1
SCG5	FFAR4	SLC30A8		ADCYAP1		C11orf49	C11orf49
ACTR3B	TIMP2	TSPAN5		SLC9A6		UTY	UTY
SH3GL2	RPS3	SNRPN		ARL9		RIMBP2	RIMBP2
C8orf37-AS1	PDLIM2	DNM3		GPR85		GCNT1	GCNT1
ADAMTS2	KIF5C	ELAVL4		BCL2L10		TAFA2	TAFA2
PKD2	ABCB1	FMN1		SLC38A8		SPATA13	SPATA13
RAP1B	NECAB1	PGK1		FAM229A		GAB2	GAB2
SLC25A29	TMED10	CDH22		CNTNAP1		PLS3	PLS3
GRIK2	LDLRAD3	DYNC1I1		DGCR9		MYH10	MYH10
HS6ST2	RPL7A	CDKN1C		ME3		CCNY	CCNY
IQSEC1	PIK3C2A	PARM1		KSR2		TTC28	TTC28
LIMS1	CCND2	RIMKLA		SNPH		CCDC85A	CCDC85A
NEO1	NORAD	PKIB		CXXC4		RORA	RORA
AL035409.1	RPL4	ESYT1		PPM1E		MLLT3	MLLT3
AC011246.1	ETFDH	TMED10		CECR6		BCAS3	BCAS3
MKNK1	HSP90AB1	CAPN13		LINGO2		FAM49B	FAM49B
SLC20A2	SSR3	TRIM9		BAIAP3		NR6A1	NR6A1
AC078845.1	ACTR3B	ANO5		NOVA1		STMN2	STMN2
TPK1	GFPT1	TUBA4A		NOVA2		DCDC1	DCDC1
SLC9A2	RPLP0	SHISAL2B		MDGA1		HMGCR	HMGCR
MAP2	AP005230.1	APLP2		RASSF5		LRBA	LRBA
PHYHIPL	KCNG3	OLMALINC		KIF21A		BICD1	BICD1
DNAJC10	DENND2A	DOCK3		EPHB1		CELF4	CELF4
SNX7	TMC3-AS1	SRD5A1		SCN1A		PDZD2	PDZD2
MTMR7	TMEM132B	BMP5		ENTPD1		WDFY3	WDFY3
HM13	NAA20	BTG3		ANK2		TFDP2	TFDP2
UGGT2	SEC61A1	MAGEH1		VWA5B1		NR3C1	NR3C1
CDH6	LSAMP	KCNG3		ZNF713		EXOC4	EXOC4
PRKAG2	SPCS2	CCSER1		WFDC10A		FRY	FRY
AGFG1	SEZ6L2	FMN2		DHX32		AL049828.2	AL049828.2
PLCE1	SYNE2	SMAD9		HIVEP3		SAMD12	SAMD12
CORO2B	PREX1	LSAMP		SCN3B		MAN2A1	MAN2A1
AC080132.1	NCAM2	SPCS2		SCN3A		USP9Y	USP9Y
CERS6	GRM1	RYR2		LRRN2		KCNJ6	KCNJ6
NTM	UGT2B17	PEMT		ST8SIA3		AC124254.2	AC124254.2
GCNT4	RAB11FIP4	PLXNA2		IQSEC3		PDE3B	PDE3B
B3GNT5	ANO3	EPRS		ARTN		CLASP1	CLASP1
ANKRD44	RPL6	AC079160.1		SCN2B		EML6	EML6
NMNAT2	DZIP1	RGS7		PPP1R17		AC009271.1	AC009271.1
IMMP1L	SCIN	OCIAD1		FAM57B		AL583808.1	AL583808.1
KLHL29	WARS	DGKB		PTPRM		AFDN	AFDN
MAFB	LINC02197	MT-ND4		HYAL4		APBB2	APBB2
CCDC88C	LRRTM3	ZNF395		ANO5		C20orf194	C20orf194
XBP1	PHYHIPL	SMPD1		SORCS2		ZNF518A	ZNF518A
LMAN1	MLEC	SOGA3		RGMA		ADGRG4	ADGRG4
MANBA	AC120193.1	DAD1		CRYBA2		DUSP16	DUSP16
GCNT1	PCSK1N	DUSP26		CRIP2		RAB3C	RAB3C
SLC16A9	PXK	ATP6V1D		STAMBPL1		ADGRV1	ADGRV1
TTC28	SSR2	ASAP1		PAK3		LAMB1	LAMB1
SYT2	PRKAR2B	KCNH2		PAK5		CDH12	CDH12
PPIB	MYT1L	ELP4		MIAT		PBX1	PBX1
FRMPD4	CD36	PCLO		FAM171B		KCNB2	KCNB2
SSR1	GUCY1A1	HSD17B12		OGDHL		ASXL3	ASXL3
MAPRE2	PGRMC1	FRMPD4		KIF5C		ELL2	ELL2
P4HB	ELMO1	DDR1		SCN9A		COBLL1	COBLL1
SNX9	CLCN3	CANX		PPFIA3		CEP112	CEP112
ADCY1	RPS23	PERP		SH3GL2		2022-03-08	2022-03-08
LINC00665	HOPX	PAUPAR		PPFIA2		SNTG1	SNTG1
LINC00598	DCX	ITM2B		RGS7		NEXMIF	NEXMIF
EFR3A	ATP2A3	PSAP		ATAD3C		RALGPS1	RALGPS1
MTHFD1L	GPR158	NDUFC2		TMX4		TMEM131	TMEM131
ACLY	RPS12	GOLGA2		RNU6-625P		BRAF	BRAF
MYO16	SEC61B	ST13		SCN8A		PCED1B	PCED1B
AL589693.1	RPS18	TMED4		RTN2		ZMYM2	ZMYM2
PTPRJ	UBXN4	PDE8B		SLC1A2		CACNA1E	CACNA1E
HSP90B1	SCARB1	ATP6V0E2		MCHR1		CHKA	CHKA
COG6	TMED7	SLIT1		NKAPL		BTRC	BTRC
PLOD2	SVOP	AC096564.1		CALCR		LINC02253	LINC02253
ATP2A3	PLOD2	RNF6		WNT4		CACNA1A	CACNA1A
NBPF12	SYT16	INA		ZFHX2		SENP7	SENP7
GALNT10	RPL34	ATP6V1G1		AFF3		AGPAT4	AGPAT4
PPM1H	ENPP2	SFMBT2		SOBP		CACNA1C	CACNA1C
ARHGAP26	RAB27B	KIAA0319		GALNT8		ATF7IP	ATF7IP
TMOD1	CACNA1E	STXBP1		RFPL1		SCAPER	SCAPER
CRYBG3	CAPN13	AGBL4		RFPL2		SIM1	SIM1
GABPB1-AS1	SV2B	UNC80		RBM24		CNKSR3	CNKSR3
GAD2	ATP6AP2	P4HA1		RNU6ATAC39P		TEX41	TEX41
KANK1	PDIA4	GPR158		NIM1K		SLC8A1	SLC8A1
ERN1	TPT1	ANKS1B		CRMP1		PTH2R	PTH2R
RBMX2	IGSF21	RPL3		C9orf172		SDCCAG8	SDCCAG8
PXK	FIRRE	ACLY		MAPK10		USH1C	USH1C
FAM227A	KDELR1	SCG2		MAPK11		NOS1AP	NOS1AP
WLS	TXK	KCNMA1		FAM131B		WASF3	WASF3
BCKDHB	CADPS	MCUB		ACAP2-IT1		MACROD2	MACROD2
PIP4P2	AC010478.1	MAP1LC3A		STMN2		GPATCH2	GPATCH2
SLC25A14	PBLD	SRPRA		STMN4		SPTSSB	SPTSSB
PLCH1	MCF2L2	CYP51A1		ENO2		VPS41	VPS41
SFSWAP	PRDX4	HACD3		ANKS1B		TASP1	TASP1
SLC4A7	SUSD4	NR3C1		UNC13A		ARHGAP32	ARHGAP32
DNAJC3	RACK1	TRMT9B		SOX12		AC114316.1	AC114316.1
APBB2	LGALS3BP	FAM162A		GPR162		SGPL1	SGPL1
FGFR1	SDF2L1	TENT5C		PRR18		CHD2	CHD2
KAZN	KCNJ16	P4HTM		GPLD1		BASP1	BASP1
SIPA1L1	TMEM64	UNC13A		C4orf50		MTSS1	MTSS1
DLEU2	ZDHHC14	METRN		DNASE2B		CDH10	CDH10
AP003049.2	PAUPAR	RAPH1		A1CF		PTPRT	PTPRT
TTC39C	PLEKHM2	SIL1		ST18		ARNT2	ARNT2
GALK2	NUAK1	PIGP		CPEB3		REV3L	REV3L
DZIP1	SYT9	UBC		RET		GCH1	GCH1
TMED10	AL024495.1	PNMA2		FMN2		NF1	NF1
TASP1	ABAT	VKORC1		TRIM2		MED27	MED27
KHDRBS2	LRRC36	CHGA		ANXA6		DNAH14	DNAH14
MAP3K15	KNDC1	YIF1A		C17orf50		BIRC6	BIRC6
MCF2L2	GUCY1B1	TMEM208		CNTD2		AHCYL2	AHCYL2
GFPT1	NRG3	APOBEC2		TNNC2		MAP2K4	MAP2K4
CNTN4	TMED2	LINC01435		MRAS		CHD7	CHD7
ABCA1	ERLEC1	NFE2L1		PLPPR1		ATE1	ATE1
AC007563.2	FAM161A	HLTF		PLPPR2		SMARCC1	SMARCC1
SCFD2	NYAP2	SGIP1		TMEM169		LMO2	LMO2
TGFB2	SLC25A6	KATNAL1		RNU6-204P		KAT6B	KAT6B
KCNQ1OT1	PLD3	ARG2		GPR3		PHLDB2	PHLDB2
CANX	RPS6	SYP		ANKRD62		ARHGAP18	ARHGAP18
ELAVL4	RABAC1	SRP54		PLCD4		ACACA	ACACA
AIG1	FICD	AC087457.1		ANKRD36		MCC	MCC
TSHZ1	MAPT	MAGI2		DACH2		VPS13B	VPS13B
ERP44	EEF1A1	PEG10		MACROD2		JARID2	JARID2
SLCO1A2	EEF1B2	MYO3A		STK32A		PCCA	PCCA
AC090796.1	TMEM108	MACROD2		VSTM2A-OT1		ADAMTS6	ADAMTS6
NKAIN2	TRHDE	PSMB1		IGFBP3		PLPPR1	PLPPR1
DOCK3	CNTN4	SCN1B		CLIP3		PTPRG	PTPRG
SGO1-AS1	RPS8	PREPL		DISP3		DAAM1	DAAM1
TAFA2	AC139887.2	TPP1		CACNB2		AGBL4	AGBL4
CACNA2D3	DDR1			LINC01811		PALLD	PALLD
PIGA	PAPSS2			STAC		SPAG16	SPAG16
ANKRD6	EEF1G			RPSA		MLLT10	MLLT10
NDFIP1	TPD52			RPL14		PRH1	PRH1
HSPA13	TPP2			CTNNB1		KANSL1	KANSL1
ME1	QPCT			ULK4		SDK1	SDK1
NALCN	CLCN4			TRAK1		PCNX1	PCNX1
GTF3C1	PLCL2			NKTR		GNAQ	GNAQ
ZC3H3	PDZD2			SETD2		ALDH1A1	ALDH1A1
PFN2	CDH4			SMARCC1		MT-ATP8	MT-ATP8
TMED3	GPM6B			MAP4		SORBS2	SORBS2
SSR1	ODC1			IP6K2		SREBF2	SREBF2
MXRA7	PDE10A			RBM6		ROBO2	ROBO2
STBD1	HYOU1			RBM5		DIAPH2	DIAPH2
NR0B1	EPAS1			RPL29		PCAT1	PCAT1
NDUFB8	RPL18			PBRM1		CXXC4	CXXC4
PPL	AC096564.1			SPCS1		MAST4	MAST4
NEU1	MAP3K15			ERC2		PLD3	PLD3
CAMKK1	PITPNC1			CCDC66		CD36	CD36
BHLHE41	ELP4			TASOR		GSK3B	GSK3B
OSTC	GCK			DNAH12		RGL1	RGL1
ABHD10	FAM135A			SLMAP		FRMD5	FRMD5
HSPA8	RNF182			FHIT		CPNE4	CPNE4
TEC	RPL12			PTPRG		PURPL	PURPL
GPRASP1	RPS13			CADPS		DOCK1	DOCK1
PEPD	TSPAN13			PRICKLE2		KANK1	KANK1
C18orf32	PGM3			FRMD4B		FOXN3	FOXN3
SEC62	RPS16			FOXP1		STK33	STK33
EXPH5	AC105383.1			RYBP		EPSTI1	EPSTI1
RGL1	TMEM179			CNTN3		AL589693.1	AL589693.1
RABAC1	SLC25A29			ZNF717		RAPGEF5	RAPGEF5
EDIL3	SNHG29			ROBO2		FNDC3A	FNDC3A
AMPD2	CDHR2			CADM2		RAB3B	RAB3B
KIF21A	DNAJC10			SENP7		KMT2C	KMT2C
MAPRE3	RPL15			RPL24		RYBP	RYBP
ADGRV1	NDN			CBLB		TNKS	TNKS
TMEM132A	AC003044.1			PHLDB2		CSRNP3	CSRNP3
TMEM60	VGF			AC112487.1		RAPGEF2	RAPGEF2
EFNA5	TENM3			SIDT1		TRIO	TRIO
BEX2	FUT8			AC026341.1		RIMS1	RIMS1
PCMT1	ALCAM			GAP43		CALB2	CALB2
OAZ1	PKD2			LSAMP		N4BP2	N4BP2
SLC39A6	RPS14			COX17		CHD6	CHD6
SYT11	PALLD			GSK3B		KCNMB2	KCNMB2
C1D	RAD21			NDUFB4		LINC02653	LINC02653
YWHAQ	SLC45A2			STXBP5L		SNCA	SNCA
STMN2	AQP4-AS1			FAM162A		AC098829.1	AC098829.1
CNIH2	BMP5			KPNA1		GNAI1	GNAI1
LAPTM4A	SRPRA			HACD2		JMJD1C	JMJD1C
AC016042.1	RHOBTB3			CCDC14		ST18	ST18
LMO1	SLC1A4			KALRN		GAREM1	GAREM1
CD81	GRHL1			SLC12A8		LIMS1	LIMS1
TPD52	C12orf57			ZNF148		ATP8A1	ATP8A1
SOBP	NUDT3			TMCC1		MET	MET
TMED7	SNX7			ATP2C1		RBM33	RBM33
RAB3B	RPL36AL			CPNE4		DENND2A	DENND2A
MEIS2	KCNQ3			RYK		BTBD9	BTBD9
PFKFB4	NRAD1			AC092969.1		CHST11	CHST11
FSTL4	CREB3L2			PPP2R3A		STXBP4	STXBP4
NLGN1	RPL10			STAG1		MED13L	MED13L
NKX2-2	SAR1B			ARMC8		FOXO1	FOXO1
GLT8D1	PKM			CLSTN2			IAPP
GFPT1	G0S2			SLC25A36			REG1A
SLC4A7	CNTN5			TFDP2			CHGB
LAMP1	SPCS1			XRN1			ZNF385D
CNPY2	TBC1D24			SLC9A9			SPP1
C12orf40	ERP29			PLOD2			INS
MYH14	TMEM132C			CPB1			B2M
TSPAN7	RPL23			TM4SF4			SST
TMED2	HNRNPA1			TSC22D2			CNTN5
SLC39A7	CST3			SERP1			G6PC2
BNIP3	RPL8			MED12L			PRSS2
TOMM20	GNAL			SSR3			REG1B
NTPCR	ATP6V0B			KPNA4			MEIS2
NEUROD1	RPL13			PPM1L			FXYD2
AC068051.1	AACS			SPTSSB			NEAT1
AC003044.1	CSGALNACT1			AC112770.1			RBP4
NUDT9	PNMA2			PDCD10			FTL
HMGN5	RPS27A			SERPINI1			SCG2
PHPT1	RPL13A			SEC62			MEG3
AC131571.1	ADAMTS2			TNIK			SYNE2
CAMK2B	MANF			NLGN1			MEG8
RTN4	DOCK1			TBL1XR1			HSP90AA1
SPTBN4	DISP1			KCNMB2			SYT16
COX7A2L	ECEL1			PEX5L			FTH1
ARHGEF9	RPL7			TTC14			CD63
PLOD2	RPS9			YEATS2			LIMCH1
TMCO1	PDE3B			VPS8			RPLP1
CLTC	TRMT11			IGF2BP2			HLA-A
VOPP1	SIL1			EIF4A2			PDE10A
SEC24D	RPL10A			ST6GAL1			RPL21
VAMP2	NEB			SST			SCG5
SLC25A4	DNAJC3			LPP			RPL17
LDLRAP1	MXRA7			CCDC50			RPS27A
HSP90B1	RPL14			FGF12			RPS18
COPB1	PRKCQ			DLG1			RPL26
HPRT1	RPL17			LRCH3			VGF
DNAJC3	TMEM150C			RPL35A			TRPM3
HSPA1B	FGFR1			ZNF718			RPS4X
MDH1	APLP2			ZNF721			GAPDH
WDR17	SLC39A7			NSD2			RPL34
UFL1	IMPAD1			FAM193A			ITM2B
MGAT4A	GAPDH			ADD1			RPS12
PDK1	AL136962.1			GRK4			SPINK1
RRAGD	TMEM45A			RGS12			HSP90AB1
SYT14	GCNT4			EVC			RPL7A
HILPDA	NXPH1			CRMP1			PPP1R1A
VDAC1	LRP11			KIAA0232			CPE
MT-ND2	RGS16			AC105916.1			RPL13A
UBXN4	RPL37A			RAB28			RPS16
LNPK	TOMM20			AC098829.1			RPL13
FASTKD1	ABLIM2			QDPR			TIMP1
KDELR2	VTN			LCORL			RPL23
PPME1	UGT2B7			ADGRA3			CDKN1C
MNX1	MT1X			RBPJ			RPS6
NPDC1	IGFBP7			TBC1D19			RPS14
PIK3C2A	TUBB2A			PCDH7			RPL19
SUCO	NACA			FAM114A1			RPL15
CNP	TMEM65			RPL9			RPS3A
TPI1	STT3A			UBE2K			RPL10
FBXO17	FRY			PDS5A			RPL37A
CACNA1D	DNAH5						RPL41
ARMCX3	PFDN5						RPL27A
ODC1	ENTPD3						RPL30
TBC1D8B	RPL29						HADH
AF165147.1	CCDC85A						GNAS
SRGAP3	RPL36						PRSS23
CISD1	EPRS						HLA-C
RAP1GAP2	FBXO17						RPS23
ANKH	CNTN1						LINC01099
ABCA5	RPS5						RPL7
ATRAID	RPS21						HDAC9
PLAGL1	RPL18A						PRSS1
ZNF483	SCN2A						RPS20
LINC00535	FKBP11						RPS27
ATP6V0A1	MYDGF						MALAT1
SGO1-AS1	RPL35A						RPS13
PPDPF	RPLP1						RPS10
HDLBP	RPS19						PTPRN
PRDX2	AC098617.1						SERPINA3
REEP5	PKP2						RPS17
CCT8	DAPL1						RPL18
SLC3A2	SRPRB						PSAP
LINC01515	LINC00871						SORL1
PWRN4	CA10						RPS15
HSPD1	TENT5A						RPS2
SNHG7	KCNB2						RPS25
DAAM1	KCNJ6						GPM6A
MT-ND1	PRDX5						RPL24
YWHAH	RPL30						PPY
CADPS	AC112770.1						RPLP2
RTCB	RRAGD						RPL37
PLEKHA6	ATP6AP1						ADCYAP1
KCNB2	TSPAN5						RPS21
ATP6V1A	LARP1B						SPC25
EIF2AK1	RPL9						UBC
MYDGF	RPS25						PEBP1
C2CD4A	AC104035.1						RPS28
SPAG16	PITPNM2						GSN
AL357153.2	DDOST						XIST
ABHD3	LAPTM4A						APLP2
ME3	RPS7						RPL11
CALM1	RPL22						RPL18A
TBC1D22A	RPL11						RPL5
ZNF248	PRXL2A						EIF1
HYOU1	CNPY2						RPL23A
AF279873.3	COX7C						RPL9
GOLGB1	CERK						PITPNC1
SNHG14	PPP2R2C						VWDE
AHI1	ZNF385D						RPS24
PDZRN3	SET						SCG3
PRMT2	BAG3						RPL36
GSE1	ADAM22						RPL32
IGF1R	RPL23A						RASD1
IMMP1L	SGCZ						SCGB2A1
ID1	AC084816.1						RPS11
AC092691.1	RPSA						SERF2
FLG-AS1	RPS24						TPT1
NCOR2	TENT5C						PDK4
CHM	TXNDC15						REG3A
UNC13B	RPL27						FAU
AC107021.1	BEX1						CD81
PLCB1	ALPK3						CD99
LINC00511	SESN2						GAD2
MT-CYB	IQSEC3						RPS15A
NCOA3	APLP1						CHCHD2
MT-CO2	PARVB						HLA-B
MSI2	CKAP4						EEF1A1
HSPA5	NMRK1						RPL8
NEBL	SAMSN1						RPL27
ROR1	ORAI2						HIVEP2
LRP5	GAS5						RPS8
DIP2C	RPS17						CTRB2
DAB1	SEC63						RPL31
	CDH6						TIMP2
	FAU						RPS7
	FMN1						RPL10A
	PIR						RPL12
	TPK1						SSR4
	CRELD2						RPL35A
	KDELR2						RPL28
	MYH14						RPL38
	EPCAM						RPS3
	UNC80						PLOD2
	HTATSF1						RPL14
	SNHG16						TMSB4X
	RPL19						RPL35
	GRIK4						SAMD11
	PTPRZ1						RPL6
	LMO1						RPL39
	RPL21						ATP6V0B
	MYOM1						PCSK1
	ARL6IP4						IGFBP7
	YWHAH						SEC11C
	HERPUD1						SLC6A6
	BACH2						ELMO1
	SKAP1						RPL29
	RPL27A						UQCRB
	ARL1						RPS29
	GNG4						ANXA2
	RPL32						UBA52
	MAGT1						TMOD1
	RPL24						PHTF2
	CD99						COX4I1
	DIXDC1						RPS19
	RPN2						ENO1
	TRPC4						EPCAM
	SERINC1						RACK1
	PTMA						ADGRG1
	RNF128						ATP1B1
	RPS10						RPS5
	SLC8A1-AS1						RPLP0
	ESYT1						NUCB2
	SNCA						PEMT
	MYH10						RABAC1
	ANO10						ID1
	CACNA2D1						TOMM7
	HSP90AA1						APCDD1L-DT
	SLC25A24
	SLC7A1
	ADGRG5
	TANC2
	ATF4
	KLHL24
	BRI3BP
	CD63
	AC079160.1
	DDX31
	PSAP
	CDKL5
	RPL41
	KCTD8
	ANGEL1
	CUTA
	NOP53
	RAN
	BTF3
	UQCRB
	RPL36A
	SLC30A1
	SLCO5A1
	ARF1
	TMED3
	DNM1
	CALM1
	OLMALINC
	PLCH1
	DGKG
	ECH1
	PDXK
	HIPK1
	CDH18
	PFN2
	SYT11
	HSPH1
	NEO1
	GRSF1
	RAB12
	GIP
	SNHG5
	ZFYVE9
	EPM2AIP1
	DAD1
	NKX6-1
	SCOC
	SNHG8
	TMBIM6
	KLHL13
	TBC1D22A
	SLC25A5
	MT-ND3
	APPL2
	EMC10
	MIR7-3HG
	TSC22D3
	LDLRAP1
	PDE8B
	MT-ND2
	MTHFD1L
	RPS29
	CALR
	AKAP12
	SPINT2
	RPS20
	KCNK3
	TMEM258
	PFKL
	TOMM7
	SYP
	RPL31
	TXNRD3
	COX4I1
	SFXN5
	GHRH
	TXNIP
	NPM1
	RPS11
	PPP1R21
	SRP14
	HOMER2
	RPS15A
	TMEM33
	UGGT1
	LINC01933
	PSMA1
	RGS4
	KIF1A
	PDE4DIP
	DEPP1
	NME2
	CSRNP3
	MESD
	CD200
	SLC2A13
	ATP5F1A
	KDM7A
	GLRA3
	BSG
	CISD1
	SCN3B
	COX11
	SNHG14
	SEC61G
	CBX5
	FOXN2
	RPS28
	MYL6
	TRAM1
	MAPRE2
	ARL6IP5
	RPL26
	RPL37
	ATP5MG
	CIRBP
	SLC39A6
	ABCA10
	FBXO16
	RPLP2
	EID1
	CMPK1
	HABP4
	TGOLN2
	FASTKD1
	C14orf132
	SLC3A2
	KCTD16
	PARK7
	BEX4
	TSPAN3
	NPW
	RTN3
	NCOA4
	NDUFB8
	CCNI
	LINC00571
	COG3
	SUCO
	UFL1
	ATP6V1G1
	IARS
	PTH2R
	LIN28B
	SCP2
	AC131571.1
	TMEM30A
	SEMA5A
	TMEM59
	ATP6V0C
	RPL39
	RPL35
	GOLGA8B
	KATNAL1
	HSPD1
	VIL1
	SPATA6L
	SRP72
	TMED4
	TMEM241
	MT2A
	FGD4
	HINT1
	RPS27
	SLC29A1
	OCA2
	ARCN1
	PCYOX1
	PTPN3
	MEAF6
	KIAA1324
	TMEM39A
	STXBP5-AS1
	RPS15
	USP11
	EIF3K
	SARAF
	PRKAR1B
	PLPP5
	RYR2
	HIVEP2
	TBC1D30
	SCAMP1
	CAMK2N1
	RNF150
	GPM6A
	ETNK1
	SERP1
	PUM3
	PRDX2
	HSPA1B
	COPB2
	LYRM2
	GOLGA3
	SERPINI1
	NUDC
	BCL9
	ST13
	SELENOF
	FGD5-AS1
	GPR180
	LYST
	STX3
	EIF4B
	ATP10D
	G3BP1
	UNC13A
	ORMDL1
	GOLGA2
	RNASEK
	TMCO3
	PREPL
	TMCO1
	SCGN
	KALRN
	NOL10
	COX7A2L
	MAGED1
	FXYD2
	TERF2IP
	ADGRB3
	ANKRD44
	STXBP1
	CELF4
	IMMP1L
	WDR25
	ABCA5
	TMEM63C
	PTPRF
	PTK7
	NDUFB2
	INPP4B
	RPL28
	SELENOT
	VCP
	MT-ATP8
	GALK2
	LINC00665
	TSPAN2
	APP
	MIS18BP1
	UBA52
	FANCC
	MIF
	SGK3
	CDK8
	SLC30A9
	RPS26
	HSPA9
	ITM2C
	BTBD8
	SGO1-AS1
	SEMA3C
	EIF4A2
	C4orf48
	GOLGB1
	CALM2
	RPL38
	SYBU
	RASSF8
	SYT7
	PMM2
	HOOK1
	HSPE1
	CCT3
	LPGAT1
	RPH3AL
	PEBP1
	AC092691.1
	NDUFA13
	NBEA
	PCBP1-AS1
	EMB
	ABCA1
	IBTK
	TMX1
	TLE5
	SEC62
	MIA3
	OAZ1
	MACF1
	PDE4B
	RGS9
	DAAM1
	SLC22A17
	AL355612.1
	ATP5F1E
	ZRANB2
	MARCKS
	CLTC
	BMPER
	RUNX1T1
	PARP8
	NRG1
	UBA6-AS1
	MARK1
	ATP2C1
	UBC
	SIM1
	ATP8A1
	CYSLTR2
	SUCLG2-AS1
	PTPRN
	H3F3A
	ATM
	CBFB
	SPIDR
	DLC1
	MAP1B
	SCFD2
	TTN
	ADGRL2
	EIF1
	MBNL1
	TUBA1A
	HSPA8
	MAN2A1
	TM4SF4
	FAT3
	HSPA1A
	EML6
	VAV3
	SHISAL2B
	FTL
	DNAJB1
	AL589740.1
	AC108690.1
	KHDRBS2
	PHF14

### Sheet: Sheet1
Maturation Neighborhood										DBSCAN genes in included nodes
ABCA3	DLG2	KCTD8	OLFM1	SLC39A6						GIPR
ABCA5	DLG4	KIAA0319	PALM2	SLC6A17						GLP1R
ABCG4	DNAJC12	KIAA1211	PAM	SLC6A17						SIX2
ABHD10	DNAJC12	KIAA1644	PAPD5	SLC8A1						PCSK1
ADCYAP1	DNM3	KIF1A	PBLD	SLC8A1						CACNA2D3
ADGRG1	DOCK3	KIF21A	PCDHGB7	SLCO5A1						CACNA2D2
AGBL4	DSCAM	KIF5C	PCLO	SLIT1						UNC5D
AHI1	DTX1	KIFAP3	PCMT1	SMAD9						BAZ2B
ANKH	DYNC1I1	KLHL1	PCSK1	SOBP						RDH12
ANKS1B	DYNC1I1	LDLRAD4	PCSK1N	SOGA3						EPB41L3
ANO5	EEF1A2	LDLRAD4	PCSK1N	SOGA3						PIP5K1B
APBA1	ELAVL4	LGI1	PDZD4	SPANXA2-OT1						PKIA
APLP1	ELAVL4	LINGO2	PDZD7	SPC25						KCNC3
APLP1	ELMO1	LIX1L	PEG10	SPTB						BHLHE41
ARG2	ENO2	LRRTM3	PEX5L	SPTBN4						FAR1-IT1
ARHGAP20	ENO2	LSAMP	PLPP4	SRGAP3						NEFL
ARHGEF9	ENPP2	MACROD2	PNMA2	STBD1						SLC18A2
ASIC2	ESR1	MADCAM1	PON1	STMN2						TEX12
ATP6V0A1	FAM155A	MAP1B	PON3	STXBP1						DUSP8
ATP6V1A	FGF14	MAP1LC3A	PPM1E	SUCNR1						TMEFF2
B3GAT1	FMN2	MAP6	PREPL	SYBU						MMP16
BHLHE41	FMN2	MAPRE3	QPCT	SYP						RAPGEF4
BICDL1	FSTL4	MAPRE3	RAB33A	SYT11						CRB1
BTBD9	GAD2	MAPT	RAB3B	SYT13						ADAM22
BTNL9	GALNT14	MARK1	RAPH1	SYT14						KCNA4
C17orf112	GALNT16	ME3	RC3H1-IT1	SYT16						NEURL1B
C1orf127	GCGR	MGAT4A	RCAN2	TIMP2						SLCO3A1
CACNG2	GJD2	MGAT4A	RGAG4	TMCC2						KCNG3
CACNG7	GLIS3	MINDY1	RGS11	TMEM114						RASL11A
CAMK2B	GLP1R	MOSPD2	RGS17	TMEM145						FRY
CAMK2B	GLP1R	MRLN	RGS7	TRIM2						ZNF441
CARMIL2	GOLGA2	MROH7	RIMKLA	TRIM9						KCNH2
CBLN4	GOLGB1	MSI2	RNU6-984P	TRPM3						SRCIN1
CDK5R2	GPRASP1	MYT1L	RNU6ATAC27P	TUBB2B						JAML
CGREF1	GRIA4	NACAD	RUNX1T1	UCHL1						FBXO41
CHL1	GRIN2A	NALCN	RYR2	UCHL1						GRIA4
CLGN	GSE1	NALCN	SAMD11	UNC13A						SPRN
CNP	GTF3C1	NAP1L2	SCG2	UNC5D						SNAP25
CNTN5	HCN2	NAP1L5	SCN1B	UNC80						ONECUT3
CPE	HDAC9	NCALD	SEMA3A	USP31						UNC80
CPLX2	ILDR2	NEBL	SEMA3G	VAMP2						SMIM10
CTNNA2	IMPG2	NECAB2	SEMA6D	VSTM2A						CERS3
CTNNA3	INA	NFASC	SERINC1	WDR17						PIANP
CTNNA3	IQSEC1	NFASC	SEZ6L2	WNT4						SPTB
DACH2	ITPR3	NLGN1	SEZ6L2	WTH3DI						MGC16275
DACH2	ITPR3	NME9	SGIP1	YWHAH						TRIM58
DGCR9	JAKMIP1	NPDC1	SIPA1L2	ZNF483						SPACA4
DGCR9	KCNG3	NRG1	SLC17A6	ZNF540						TSPAN32
DLG2	KCNH2	NSF	SLC24A2							FSD2
										KCNJ2
										SYT14
										SYT13
										MYO16
										SYT17
										KCNK3
										UNC79
										LDLRAD4
										PEG13
										ADGRA1
										PEG10
										BSN
										RNU4-78P
										SLC45A1
										KCNN2
										RTBDN
										MYO5A
										AGPAT4-IT1
										PEX5L
										CALY
										CD209
										CSRNP3
										GRIK5
										MAP1LC3A
										PCLO
										SYP
										SYN3
										SYN2
										SYN1
										NAPB
										ZNF585B
										DYNC1I1
										GABBR2
										C1orf21
										GAD2
										PNMA2
										PCDHB10
										OTP
										TMEM266
										ENPP2
										ENPP1
										TGM3
										MIAT_exon5_3
										TMOD2
										GPRIN3
										EEF1A2
										CACNA1B
										PLD5
										CACNA1C
										ADGRG4
										ADGRG1
										SNTG1
										HECW1-IT1
										RAI2
										CNTN5
										GNAO1
										AHI1
										TMEM233
										FGF14
										NXF2B
										TTC22
										MIR325HG
										ACOXL
										GRM4
										DKFZP434H168
										NAV3
										RNU6-1309P
										GNG2
										SV2A
										NCKAP5
										MAP1A
										RNU6-883P
										ADH6
										FAM124A
										PCDHA4
										ZNF382
										XKR7
										PCDHB7
										GABRB3
										PHF24
										TIMP4
										RPS6KL1
										CDYL2
										ZEB1
										TUBB2A
										GRAMD1B
										ADCY2
										ADCY1
										ASCL1
										APOL6
										GPNMB
										RUNX1T1
										WDR17
										COLCA2
										RNU6-1099P
										TMEM229B
										RAB3B
										RAB3C
										RAB3A
										SLC8A1
										LAMP5
										SALL3
										TNR
										MIR100HG
										CXorf67
										TSSK3
										TCTA
										SLC38A11
										SRGAP3
										TPPP
										OSBPL6
										GFAP
										REEP1
										SLC26A8
										EVI5L
										C1orf127
										TRPC7
										SGIP1
										FAM219A
										DNAJC6
										LCORL
										CCDC69
										HDAC9
										ABLIM2
										FBXL16
										FBXL14
										RAB15
										KIAA0586
										MAB21L2
										HS6ST3
										TP53AIP1
										SPTBN4
										STXBP1
										ZNF827
										ATP6V0A1
										PARVB
										SIM1
										SLC22A7
										ZCCHC12
										SLC35F3
										ZCCHC18
										SLC22A15
										SLC22A17
										PSD
										GP1BB
										BHMT2
										SLC35G2
										RGS7BP
										VWA7
										AMER3
										ICA1L
										NOL4
										MPP1
										MPP2
										LHFPL4
										RAB9B
										DISC1FP1
										SHISA7
										SHISA6
										HRH3
										ZMAT4
										C15orf62
										NLRP1
										CLEC14A
										FBLL1
										SPRED3
										VWC2L
										DNM3
										TERF2IP
										SOWAHA
										PAPPA2
										DDC
										THBS2
										SNCG
										CRYGD
										PPP2R2C
										SNORA7
										KLF7-IT1
										UBASH3B
										SAMD11
										FAM133A
										EML6
										RUFY3
										NYAP1
										NYAP2
										SMAD9-IT1
										RHBDL1
										PRRT2
										ABCA5
										ABCA3
										ABTB1
										EFCC1
										GPR19
										GPR27
										ODF3L1
										DIO3OS
										ELOVL4
										ACTL6B
										FSTL4
										EXTL1
										PABPC1L2A
										STXBP5L
										RIMBP2
										GPR68
										ZBTB20
										SLC16A2
										MYT1
										ADCYAP1
										SLC9A6
										ARL9
										GPR85
										BCL2L10
										SLC38A8
										FAM229A
										CNTNAP1
										DGCR9
										ME3
										KSR2
										SNPH
										CXXC4
										PPM1E
										CECR6
										LINGO2
										BAIAP3
										NOVA1
										NOVA2
										MDGA1
										RASSF5
										KIF21A
										EPHB1
										SCN1A
										ENTPD1
										ANK2
										VWA5B1
										ZNF713
										WFDC10A
										DHX32
										HIVEP3
										SCN3B
										SCN3A
										LRRN2
										ST8SIA3
										IQSEC3
										ARTN
										SCN2B
										PPP1R17
										FAM57B
										PTPRM
										HYAL4
										ANO5
										SORCS2
										RGMA
										CRYBA2
										CRIP2
										STAMBPL1
										PAK3
										PAK5
										MIAT
										FAM171B
										OGDHL
										KIF5C
										SCN9A
										PPFIA3
										SH3GL2
										PPFIA2
										RGS7
										ATAD3C
										TMX4
										RNU6-625P
										SCN8A
										RTN2
										SLC1A2
										MCHR1
										NKAPL
										CALCR
										WNT4
										ZFHX2
										AFF3
										SOBP
										GALNT8
										RFPL1
										RFPL2
										RBM24
										RNU6ATAC39P
										NIM1K
										CRMP1
										C9orf172
										MAPK10
										MAPK11
										FAM131B
										ACAP2-IT1
										STMN2
										STMN4
										ENO2
										ANKS1B
										UNC13A
										SOX12
										GPR162
										PRR18
										GPLD1
										C4orf50
										DNASE2B
										A1CF
										ST18
										CPEB3
										RET
										FMN2
										TRIM2
										ANXA6
										C17orf50
										CNTD2
										TNNC2
										MRAS
										PLPPR1
										PLPPR2
										TMEM169
										RNU6-204P
										GPR3
										ANKRD62
										PLCD4
										ANKRD36
										DACH2
										MACROD2
										STK32A
										VSTM2A-OT1
										IGFBP3
										CLIP3
										DISP3
										CACNB2
										LINC01811
										STAC
										RPSA
										RPL14
										CTNNB1
										ULK4
										TRAK1
										NKTR
										SETD2
										SMARCC1
										MAP4
										IP6K2
										RBM6
										RBM5
										RPL29
										PBRM1
										SPCS1
										ERC2
										CCDC66
										TASOR
										DNAH12
										SLMAP
										FHIT
										PTPRG
										CADPS
										PRICKLE2
										FRMD4B
										FOXP1
										RYBP
										CNTN3
										ZNF717
										ROBO2
										CADM2
										SENP7
										RPL24
										CBLB
										PHLDB2
										AC112487.1
										SIDT1
										AC026341.1
										GAP43
										LSAMP
										COX17
										GSK3B
										NDUFB4
										STXBP5L
										FAM162A
										KPNA1
										HACD2
										CCDC14
										KALRN
										SLC12A8
										ZNF148
										TMCC1
										ATP2C1
										CPNE4
										RYK
										AC092969.1
										PPP2R3A
										STAG1
										ARMC8
										CLSTN2
										SLC25A36
										TFDP2
										XRN1
										SLC9A9
										PLOD2
										CPB1
										TM4SF4
										TSC22D2
										SERP1
										MED12L
										SSR3
										KPNA4
										PPM1L
										SPTSSB
										AC112770.1
										PDCD10
										SERPINI1
										SEC62
										TNIK
										NLGN1
										TBL1XR1
										KCNMB2
										PEX5L
										TTC14
										YEATS2
										VPS8
										IGF2BP2
										EIF4A2
										ST6GAL1
										SST
										LPP
										CCDC50
										FGF12
										DLG1
										LRCH3
										RPL35A
										ZNF718
										ZNF721
										NSD2
										FAM193A
										ADD1
										GRK4
										RGS12
										EVC
										CRMP1
										KIAA0232
										AC105916.1
										RAB28
										AC098829.1
										QDPR
										LCORL
										ADGRA3
										RBPJ
										TBC1D19
										PCDH7
										FAM114A1
										RPL9
										UBE2K
										PDS5A
