## Supplementary material for "DBSOMA: A Machine Learning Method that Identifies Chemical Modulators of Transcriptional States Uncovers Effectors of Beta-Cell Maturation": Summary data of L1000 chemical perturbation signatures passing Structure, Quality and Overlap thresholds in Figure 3. This is the complete list of pre

### Sheet: Drug Signatures
Study info	Cell Line	Time	Well	Compound	Dosage	Direction	Structure	Quality	Maturation Overlap	Product
REP.B012	MDAMB231	24H	C17	altanserin	0.03uM	up	0.2468	0.186869	0.43103	0.0198788
REP.B010	MDAMB231	24H	N06	dofequidar	0.01uM	up	0.21848	0.167513	0.5	0.0182991
REP.B012	MDAMB231	24H	D19	famotidine	2.22uM	up	0.2094	0.180851	0.42857	0.01623
REP.B012	MDAMB231	24H	D06	ATN-161	0.01uM	up	0.20588	0.161616	0.46938	0.0156179
REP.A010	MCF10A	24H	N11	bemegride	0.125uM	up	0.20175	0.142857	0.52173	0.015037
REP.A010	MCF10A	24H	A11	tipiracil	0.125uM	up	0.18067	0.141463	0.58139	0.0148593
REP.B012	MDAMB231	24H	D02	ATN-161	0.74uM	up	0.21702	0.153061	0.43137	0.014329
AICHI001	SKMEL5	24H	B22	trametinib	0.125uM	up	0.18565	0.132353	0.5	0.0122857
REP.B014	MCF10A	24H	E21	ritodrine	0.25uM	up	0.20085	0.155779	0.38297	0.0119824
REP.B026	MCF10A	24H	C14	KD-025	0.74uM	up	0.16101	0.135922	0.47368	0.0103664
REP.B012	MDAMB231	24H	J04	oxatomide	0.08uM	up	0.15226	0.117925	0.56756	0.0101906
REP.A010	MCF10A	24H	K20	mestranol	3.33uM	up	0.16017	0.103448	0.59459	0.00985195
REP.A009	HA1E	24H	E03	bicalutamide	1.11uM	up	0.17391	0.126263	0.425	0.00933229
REP.B028	MCF10A	24H	O07	netupitant	2.22uM	up	0.15126	0.115578	0.52777	0.00922664
REP.A010	MCF10A	24H	L20	R-428	3.33uM	up	0.17105	0.103627	0.51282	0.00908993
REP.B012	MDAMB231	24H	L07	caffeine	2.22uM	up	0.17826	0.138462	0.36585	0.00902997
MOAR005	PC3	24H	I11	PF-4800567	3.33uM	up	0.16101	0.111111	0.5	0.008945
REP.A015	MCF10A	24H	J07	cianidanol	10uM	up	0.16033	0.108374	0.5	0.00868783
REP.B019	MDAMB231	24H	P15	capsaicin	0.25uM	up	0.16666	0.0990099	0.525	0.00866302
ASG002	JHH5	24H	L13	moxifloxacin	10uM	up	0.17154	0.123762	0.39024	0.00828487
PBIOA021	MCF7	24H	D18	BRD-K42633304	0.04uM	up	0.15546	0.101449	0.48648	0.00767242
REP.A010	MCF10A	24H	I17	vardenafil	0.125uM	up	0.13304	0.107317	0.51612	0.00736888
REP.A025	A375	24H	K18	tibolone	0.04uM	up	0.14345	0.108491	0.47058	0.00732362
LCP001	MCF10A.WT	24H	O20	Nu-7026	3.33uM	up	0.16017	0.118557	0.37837	0.00718495
MOAR005	PC3	24H	I15	pomalidomide	1.11uM	up	0.12711	0.110577	0.5	0.00702772
AICHI001	NALM6	24H	B21	trametinib	0.66uM	up	0.1617	0.109453	0.39473	0.00698613
REP.B019	MDAMB231	24H	D08	clofibrate	0.74uM	up	0.13559	0.0895522	0.5625	0.00683009
REP.A012	HA1E	24H	I13	amoxapine	10uM	up	0.14718	0.0926829	0.5	0.00682054
REP.B018	MCF10A	24H	G08	fidarestat	0.74uM	up	0.13793	0.0808081	0.59375	0.00661785
REP.A021	HA1E	24H	M22	neratinib	0.37uM	up	0.12658	0.0913462	0.56666	0.00655206
MOAR003	PC3	24H	M08	darifenacin	3.33uM	up	0.1308	0.0926829	0.51612	0.00625688
ASG002	MKN45	24H	D14	R-547	1.11uM	up	0.13617	0.0918367	0.5	0.0062527
REP.A015	MCF10A	24H	D16	vemurafenib	0.37uM	up	0.14102	0.111111	0.39393	0.00617245
REP.B025	MCF10A	24H	D01	isradipine	2.22uM	up	0.15811	0.0954774	0.4054	0.00611989
REP.B012	MCF10A	24H	J21	epitiostanol	0.25uM	up	0.15546	0.110577	0.35135	0.00603981
PBIOA019	MCF7	24H	D21	NSC60043	1.11uM	up	0.1144	0.08867	0.59259	0.00601114
REP.B009	MDAMB231	24H	M21	zidovudine	0.25uM	up	0.13084	0.115183	0.39285	0.00592048
REP.B012	MCF10A	24H	O15	rottlerin	0.25uM	up	0.13733	0.0985222	0.4375	0.0059194
REP.A024	MCF10A	24H	E03	bosentan	1.11uM	up	0.13445	0.0985915	0.4375	0.00579934
ASG002	SNup407	24H	F16	gefitinib	10uM	up	0.1308	0.0972222	0.45161	0.00574297
REP.A024	THP1	24H	H10	Su-014813	0.37uM	up	0.12931	0.095	0.46666	0.00573266
AICHI001	SKMEL5	24H	P08	GDC-834	2.5uM	up	0.13636	0.0990566	0.42424	0.00573036
ASG002	IM95	24H	C02	nelfinavir	1.11uM	up	0.13675	0.11165	0.375	0.00572558
REP.A013	THP1	24H	I20	PK-11195	3.33uM	up	0.13247	0.0945274	0.45161	0.00565508
REP.B025	MCF10A	24H	P24	cinaciguat	0.01uM	up	0.12446	0.0940594	0.48275	0.00565138
ASG002	MKN45	24H	O12	raloxifene	0.12uM	up	0.12608	0.0985222	0.44827	0.00556826
REP.A010	MCF10A	24H	O07	milnacipran	10uM	up	0.13478	0.0913706	0.45161	0.00556154
MOAR010	HCC95	24H	B11	diazepam	3.33uM	up	0.13478	0.0904523	0.45161	0.00550565
REP.B012	MDAMB231	24H	A24	colchicine	0.01uM	up	0.1308	0.0865385	0.48387	0.00547704
ASG002	JHH5	24H	E24	roscovitine	0.12uM	up	0.12017	0.0909091	0.5	0.00546227
REP.B024	THP1	24H	H10	Su-014813	0.08uM	up	0.12385	0.0909091	0.48148	0.00542103
ASG002	OVK18	24H	L23	azathioprine	1.11uM	up	0.13333	0.0926829	0.4375	0.00540637
AICHI001	NALM6	24H	N15	GW-5074	0.66uM	up	0.1234	0.09	0.48275	0.00536142
LCP001	MCF10A.WT	24H	M16	myricitrin	10uM	up	0.14847	0.111111	0.32352	0.005337
MOAR010	JHH5	24H	K01	CFM-2	10uM	up	0.11013	0.0732984	0.64	0.00516631
REP.A009	MDAMB231	24H	F14	lorglumide	3.33uM	up	0.12663	0.0909091	0.44827	0.0051604
REP.A024	MCF10A	24H	J23	NVP-DPP728	0.125uM	up	0.13215	0.106061	0.36666	0.00513907
REP.B012	MDAMB231	24H	D21	famotidine	0.25uM	up	0.14529	0.0909091	0.38235	0.00505015
MOAR010	HEC108	24H	K02	CFM-2	3.33uM	up	0.11981	0.0769231	0.53846	0.00496253
REP.A010	MCF10A	24H	A08	tipiracil	3.33uM	up	0.11392	0.0776699	0.55555	0.00491559
REP.A009	MDAMB231	24H	A21	flutamide	1.11uM	up	0.11353	0.0854271	0.5	0.00484927
REP.A024	MCF10A	24H	I19	indoramin	10uM	up	0.12554	0.079602	0.48275	0.00482423
REP.A013	THP1	24H	M13	cholic-acid	10uM	up	0.11504	0.080402	0.5	0.00462472
MOAR010	JHH5	24H	K22	famprofazone	10uM	up	0.11864	0.0833333	0.46428	0.00459018
REP.B016	THP1	24H	D06	ilomastat	0.01uM	up	0.10389	0.07	0.625	0.00454519
PBIOA021	MCF7	24H	A24	BRD-K40389799	0.04uM	up	0.12605	0.0900474	0.4	0.00454019
REP.B009	THP1	24H	B08	GW-842166	0.74uM	up	0.14035	0.0845771	0.375	0.0044514
ASG002	IM95	24H	D24	imatinib	0.12uM	up	0.11255	0.0788177	0.5	0.00443547
REP.A009	HA1E	24H	C04	brivanib	0.37uM	up	0.131	0.0904523	0.36666	0.00434464
ASG002	JHH5	24H	M11	marbofloxacin	1.11uM	up	0.12658	0.0935961	0.36666	0.00434396
REP.B013	HA1E	24H	C17	estrone	0.03uM	up	0.11312	0.0867347	0.44	0.00431703
MOAR010	T47D	24H	H09	DCPIB	1.11uM	up	0.11453	0.0746269	0.5	0.00427351
REP.B025	MCF10A	24H	C01	bepotastine	2.22uM	up	0.16742	0.078534	0.32432	0.00426421
ASG002	HEC151	24H	F21	alectinib	0.12uM	up	0.11013	0.080402	0.48	0.00425024
MOAR010	HEC108	24H	L18	YM-298198	1.11uM	up	0.11504	0.0735294	0.5	0.00422941
ASG002	SNup407	24H	F03	LY-294002	0.12uM	up	0.10683	0.0704225	0.56	0.00421301
ASG002	NCIH2110	24H	D17	oncrasin-1	1.11uM	up	0.10526	0.0738916	0.54166	0.00421294
REP.B026	MCF10A	24H	B23	alvocidib	0.03uM	up	0.11065	0.0733945	0.51851	0.00421087
REP.B012	MCF10A	24H	J22	epitiostanol	0.08uM	up	0.1483	0.09	0.31428	0.0041947
REP.B012	MCF10A	24H	O13	rottlerin	2.22uM	up	0.10389	0.0731707	0.54166	0.00411754
REP.B010	MDAMB231	24H	A23	nutlin-3	0.03uM	up	0.10126	0.0694444	0.58333	0.00410194
LJP008	YAPC	24H	P02	GSK-J2	3.33uM	up	0.10924	0.087963	0.42307	0.00406531
AICHI002	MINO	24H	F15	BRD-K32801988	0.66uM	up	0.10504	0.0744186	0.52	0.0040648
MOAR005	PC3	24H	E12	ciclopirox	1.11uM	up	0.1097	0.0801887	0.46153	0.00405994
MOAR010	HCC95	24H	L07	BRD-K82225283	10uM	up	0.12711	0.0869565	0.36666	0.00405271
REP.B012	MCF10A	24H	D01	ATN-161	2.22uM	up	0.10593	0.0682927	0.56	0.00405118
ASG002	SNup407	24H	L21	simvastatin	0.12uM	up	0.10878	0.0805687	0.46153	0.00404497
REP.A011	A375	24H	O21	kakonein	1.11uM	up	0.11063	0.0673077	0.53846	0.00400951
REP.B019	MDAMB231	24H	P18	capsaicin	0.01uM	up	0.13274	0.0812183	0.36666	0.00395293
PBIOA019	MCF7	24H	C12	BRD-K95552726	0.04uM	up	0.10176	0.0686275	0.56521	0.00394716
AICHI001	NALM6	24H	K06	GSK-461364	0.01uM	up	0.11587	0.0765306	0.44444	0.00394112
REP.B016	MCF10A	24H	A15	lurasidone	0.25uM	up	0.11864	0.0926829	0.35714	0.00392708
LCP001	MCF10A.WT	24H	L20	epirizole	2.5uM	up	0.12236	0.0704225	0.44827	0.0038627
REP.A013	THP1	24H	H21	gemifloxacin	1.11uM	up	0.09482	0.0686275	0.5909	0.00384514
AICHI001	SKMEL5	24H	A17	GSK-2110183	0.04uM	do	0.10138	0.0757576	0.5	0.00384015
MOAR010	MELHO	24H	M24	MK-3207	1.11uM	up	0.11403	0.0858586	0.38461	0.00376551
REP.B009	MDAMB231	24H	I11	aliskiren	0.03uM	up	0.10683	0.0798122	0.44	0.00375159
REP.B009	MDAMB231	24H	F16	lorgluMide	0.08uM	up	0.14601	0.104712	0.24242	0.00370636
ASG002	IM95	24H	H11	digoxin	1.11uM	up	0.1144	0.0721154	0.44444	0.00366663
REP.B018	A375	24H	N17	moxifloxacin	0.03uM	up	0.09787	0.0717703	0.52173	0.00366472
REP.B017	A375	24H	G12	erythromycin	0.01uM	up	0.13807	0.0728155	0.36363	0.00365581
POL001	JupRKAT	24H	J10	BRD-K55591206	0.37uM	up	0.09259	0.0646766	0.6	0.00359304
ASG002	JHH5	24H	H03	BI-2536	0.12uM	up	0.17299	0.0945274	0.21951	0.00358949
AICHI002	MINO	24H	G20	BRD-K79432418	2.5uM	up	0.11392	0.084507	0.37037	0.00356557
MOAR010	T47D	24H	J20	vernakalant	3.33uM	up	0.10222	0.065	0.52173	0.00346653
REP.B016	MCF10A	24H	J22	methimazole	0.08uM	up	0.10132	0.06	0.56521	0.00343602
AICHI002	OCILY3	24H	H18	MK-2206	0.01uM	up	0.1055	0.0829016	0.3913	0.00342235
MOAR010	HCC95	24H	G02	IOX2	3.33uM	up	0.103	0.0721154	0.45833	0.00340442
REP.B018	MCF10A	24H	O24	progesterone	0.01uM	up	0.09401	0.0663507	0.54545	0.00340232
ASG002	HEC151	24H	J02	GDC-0199	1.11uM	up	0.13419	0.0696517	0.35483	0.00331644
ASG002	NCIH1573	24H	G16	tandutinib	10uM	up	0.1	0.0631068	0.52173	0.00329247
ASG002	SNup407	24H	C20	MG-132	20uM	up	0.09913	0.0689655	0.47826	0.00326965
REP.B025	MCF10A	24H	K18	tibolone	0.01uM	up	0.09502	0.0656566	0.5238	0.00326782
POL001	JupRKAT	24H	P23	BRD-K97808269	0.125uM	up	0.12608	0.0833333	0.31034	0.00326064
REP.B019	MDAMB231	24H	D16	delivert	0.08uM	up	0.10043	0.0673575	0.47826	0.00323529
MOAR010	MELHO	24H	M11	relcovaptan	3.33uM	up	0.09401	0.0619048	0.54545	0.00317434
MOAR008	HCC95	24H	I07	tipifarnib	4uM	up	0.10572	0.0788177	0.375	0.00312473
REP.A010	MCF10A	24H	A15	cefepime	1.11uM	up	0.10869	0.0788177	0.36	0.00308401
MOAR010	HCC95	24H	N09	chlorpyrifos	1.11uM	up	0.10729	0.0717703	0.4	0.0030801
REP.B027	THP1	24H	C13	taltirelin	2.22uM	up	0.10222	0.0769231	0.3913	0.00307682
REP.B024	HA1E	24H	O13	bavisant	2.22uM	up	0.0862	0.0784314	0.45	0.00304235
AICHI001	NALM6	24H	H03	ruxolitinib	0.66uM	up	0.12875	0.0703518	0.33333	0.00301923
MOAR009	BC3C	24H	E22	centpropazine	10uM	up	0.11688	0.0869565	0.29629	0.00301134
REP.B018	MCF10A	24H	G22	milacemide	0.08uM	up	0.09777	0.0670103	0.45454	0.00297796
REP.A024	MCF10A	24H	G23	ulipristal	0.125uM	up	0.09401	0.062201	0.5	0.00292376
PBIOA022	MCF7	24H	K08	MG-132	10uM	up	0.08936	0.0613208	0.5238	0.00287023
ASG002	IM95	24H	O23	PI-103	1.11uM	up	0.10434	0.0594059	0.45833	0.00284092
MupC.CP008	HA1E	24H	I14	AZD-3514	3.33uM	up	0.11814	0.0735294	0.32142	0.0027921
REP.B012	MCF10A	24H	P12	lersivirine	0.01uM	up	0.11894	0.0784314	0.29629	0.00276398
REP.B019	MCF10A	24H	E08	preladenant	0.74uM	up	0.08474	0.0721154	0.45	0.00274998
LJP009	MCF10A	24H	A17	XMD-892	0.12uM	up	0.09012	0.0576923	0.5238	0.00272336
MOAR010	MELHO	24H	F05	riodipine	3.33uM	up	0.125	0.0631068	0.34482	0.00272006
REP.B013	HA1E	24H	D03	BRD-K37846922	0.025uM	up	0.09345	0.0829016	0.35	0.0027115
MOAR009	BC3C	24H	C07	OPC-21268	10uM	up	0.10041	0.0805687	0.33333	0.00269661
REP.B004	PC3	24H	D20	fostamatinib	0.74uM	up	0.11504	0.10101	0.23076	0.00268148
REP.B026	MCF10A	24H	E13	indacaterol	2.22uM	up	0.10729	0.0776699	0.32	0.00266663
MOAR004	A375	24H	F23	enprofylline	3.33uM	up	0.09322	0.0693069	0.40909	0.00264305
MOAR004	PC3	24H	F06	tozasertib	1.11uM	up	0.08695	0.0606061	0.5	0.00263485
REP.B017	MCF10A	24H	M01	ZK-200775	2.22uM	up	0.09633	0.0717949	0.38095	0.00263465
ASG002	NCIH1573	24H	D15	R-547	0.12uM	up	0.08936	0.0619048	0.47619	0.00263419
REP.A023	HA1E	24H	N11	VT-464	0.125uM	up	0.11453	0.0591133	0.38461	0.0026039
REP.A013	THP1	24H	F15	atipamezole	1.11uM	up	0.10212	0.0679612	0.375	0.00260257
AICHI002	OCILY3	24H	B08	ZM-447439	2.5uM	up	0.11981	0.09375	0.23076	0.00259194
REP.B014	MCF10A	24H	J20	cariprazine	0.74uM	up	0.12809	0.08867	0.2258	0.00256458
MOAR010	HCC95	24H	F08	sitagliptin	3.33uM	up	0.08888	0.0640394	0.45	0.00256132
DOSVAL003	HCC515	24H	L11	BRD-K68774060	10uM	up	0.08296	0.0640394	0.47368	0.00251652
REP.B013	MCF10A	24H	N20	defactinib	0.74uM	up	0.12334	0.0634146	0.32142	0.00251401
REP.A021	HA1E	24H	P11	AZD-7762	0.125uM	up	0.09482	0.0728155	0.36363	0.00251064
MOAR003	PC3	24H	G23	indiplon	3.33uM	up	0.08823	0.0744186	0.38095	0.0025013
REP.A013	MCF10A	24H	P16	tolnaftate	0.37uM	up	0.11158	0.0634146	0.34615	0.00244929
REP.A008	HA1E	24H	P15	mefloquine	1.11uM	up	0.09871	0.062201	0.3913	0.00240253
LJP007	HCC515	24H	P21	NVP-BGJ398	1.11uM	up	0.10126	0.062201	0.375	0.00236193
REP.B014	MCF10A	24H	I14	AGI-5198	0.74uM	up	0.09243	0.0610329	0.40909	0.00230779
MOAR003	A375	24H	C14	NNC-63-0532	3.33uM	up	0.09865	0.0640394	0.36363	0.00229723
MOAR010	CJM	24H	C18	thalidomide	1.11uM	up	0.12875	0.0594059	0.3	0.00229455
REP.B010	MDAMB231	24H	H10	doxazosin	0.08uM	up	0.08658	0.0588235	0.45	0.00229182
ASG002	GP2D	24H	K22	dabrafenib	10uM	up	0.08225	0.0588235	0.47368	0.00229178
REP.B012	MDAMB231	24H	C16	altanserin	0.08uM	up	0.1179	0.0746269	0.25925	0.00228101
REP.A019	A375	24H	D09	clofibrate	1.11uM	up	0.09565	0.0865385	0.27272	0.00225741
MupC.CP008	HA1E	24H	H19	maxacalcitol	4uM	up	0.08296	0.0735294	0.36842	0.00224736
ASG002	MKN45	24H	H11	digoxin	1.11uM	up	0.11344	0.0761905	0.25925	0.00224071
REP.A024	THP1	24H	N12	lonidamine	0.04uM	up	0.07729	0.0659341	0.4375	0.00222952
ASG002	MKN45	24H	K21	anguidine	0.12uM	up	0.10389	0.0631068	0.33333	0.00218537
ASG002	MKN45	24H	F09	lomerizine	0.12uM	up	0.09012	0.0634146	0.38095	0.0021771
POL001	JupRKAT	24H	A11	torin-1	0.125uM	up	0.08071	0.0588235	0.44444	0.00211004
REP.B019	MDAMB231	24H	L12	donepezil	0.01uM	up	0.07594	0.0613208	0.44444	0.00206962
MOAR010	MELHO	24H	M05	oxybenzone	3.33uM	up	0.11467	0.0899471	0.2	0.00206285
REP.B011	HA1E	24H	D22	LY-2334737	0.08uM	up	0.08695	0.0676329	0.35	0.00205824
REP.B025	MCF10A	24H	I04	pazopanib	0.08uM	up	0.0862	0.0585366	0.4	0.00201834
AICHI001	NALM6	24H	L03	AZD-1480	0.66uM	up	0.11255	0.0659898	0.26923	0.00199961
ASG002	JHH5	24H	B20	cabozantinib	1.11uM	up	0.10434	0.09	0.20833	0.00195634
ASG002	IM95	24H	I21	ponatinib	0.12uM	up	0.09649	0.0631068	0.31818	0.00193745
ASG002	T47D	24H	C06	AG-14361	0.08uM	up	0.09913	0.0628019	0.30434	0.00189469
MOAR010	HCC95	24H	D04	alrestatin	10uM	up	0.11587	0.0731707	0.22222	0.00188405
REP.A025	THP1	24H	F03	carbenoxolone	1.11uM	up	0.09777	0.0594059	0.31818	0.00184803
MOAR010	HCC95	24H	A14	RITA	3.33uM	up	0.07555	0.0591133	0.41176	0.00183892
REP.A010	MCF10A	24H	H17	rimonabant	0.125uM	up	0.07522	0.0591133	0.41176	0.00183089
MOAR006	A375	24H	F22	BRD-K30064966	10uM	up	0.09954	0.0572917	0.31818	0.00181452
MOAR008	JHH5	24H	H09	NBQX	1.11uM	up	0.09482	0.0691244	0.27272	0.00178751
REP.B003	HT29	24H	C10	pemirolast	0.08uM	up	0.08071	0.0663265	0.33333	0.00178439
MOAR005	PC3	24H	I14	pomalidomide	3.33uM	up	0.07692	0.0585586	0.38888	0.00175164
MOAR012	SKES1	24H	K22	Ro-20-1724	10uM	up	0.12272	0.0918919	0.14814	0.00167057
AICHI001	SKMEL5	24H	G10	MI-2	0.125uM	down	0.09722	0.0717949	0.23809	0.00166184
REP.A024	MCF10A	24H	O19	sildenafil	10uM	up	0.1048	0.0634146	0.25	0.00166146
MOAR008	NCIH2110	24H	E05	RS-504393	3.33uM	up	0.08771	0.0625	0.3	0.00164456
PBIOA017	HEPG2	24H	E20	BRD-K78472431	3.33uM	up	0.08071	0.0609137	0.33333	0.00163877
REP.A025	THP1	24H	K21	vandetanib	1.11uM	up	0.0917	0.0616114	0.28571	0.00161419
MOAR010	MELHO	24H	J09	paraxanthine	1.11uM	up	0.1048	0.0609137	0.25	0.00159594
AICHI001	SKMEL5	24H	A24	AVL-292	0.01uM	up	0.0917	0.0588235	0.28571	0.00154115
REP.A022	HA1E	24H	F20	aripiprazole	3.33uM	up	0.07727	0.0663265	0.29411	0.00150733
REP.B027	THP1	24H	I09	amiloride	0.25uM	up	0.10859	0.0663265	0.20833	0.00150048
MOAR010	MELHO	24H	L06	SC-560	1.11uM	up	0.09051	0.0686275	0.23809	0.00147889
REP.A013	MDAMB231	24H	C07	tirofiban	10uM	up	0.09523	0.0673077	0.22727	0.00145674
LJP008	YAPC	24H	J04	BRD-K55591206	0.37uM	down	0.08154	0.0676329	0.26315	0.00145122
AICHI001	NALM6	24H	M12	NVP-TAE684	0.01uM	up	0.09251	0.0646766	0.23809	0.00142455
GMB001	HT29	24H	G16	WAY-362450	0.08uM	up	0.11158	0.0663265	0.1923	0.00142316
REP.B013	THP1	24H	M07	SR-33805	2.22uM	up	0.09649	0.0646766	0.22727	0.00141831
REP.B009	MDAMB231	24H	K14	methiopril	0.74uM	up	0.11842	0.0594059	0.18518	0.00130271
MOAR008	SKES1	24H	K17	sulfasalazine	3.33uM	up	0.0805	0.0758294	0.21052	0.00128507
ASG002	JHH5	24H	F23	trifluoperazine	1.25uM	up	0.08898	0.0604651	0.23809	0.00128097
REP.B026	MCF10A	24H	E01	carbimazole	2.22uM	up	0.07758	0.0582524	0.27777	0.0012553
ASG002	CJM	24H	D19	rucaparib	10uM	up	0.0862	0.0576923	0.25	0.00124327
REP.B016	MCF10A	24H	A17	lurasidone	0.03uM	up	0.08547	0.0576923	0.25	0.00123274
REP.B013	MCF10A	24H	E04	imipramine	0.08uM	up	0.11267	0.0655738	0.16666	0.00123132
LJP009	PC3	24H	P13	KI-20227	10uM	up	0.10964	0.0656566	0.16	0.00115177
DOSVAL005	A375	24H	B23	BRD-K39143839	10uM	up	0.08849	0.0637255	0.2	0.00112781
REP.B014	MCF10A	24H	L16	rucinol	0.08uM	up	0.09442	0.0628019	0.18181	0.00107809
ASG002	JHH7	24H	G21	chelidonine	0.05uM	up	0.0851	0.0631068	0.2	0.00107408
REP.B027	THP1	24H	O17	ketoprofen	0.03uM	up	0.11688	0.0609137	0.14814	0.0010547
AICHI001	NALM6	24H	D22	sotrastaurin	0.125uM	up	0.09734	0.0591398	0.18181	0.00104662
MOAR009	A204	24H	B17	adaptavir	3.33uM	up	0.09292	0.0765306	0.14285	0.00101584
LRS001	PHH.MGH	24H	C12	PI-103	1.11uM	up	0.09504	0.0813397	0.13043	0.00100829
MOAR002	PC3	24H	B09	tolvaptan	1.11uM	up	0.10504	0.0754717	0.12	0.000951306
PBIOA014	A375	24H	H02	AZD-7545	4uM	up	0.09821	0.0653266	0.13636	0.000874849
MupC.CP008	HA1E	24H	E18	fostamatinib	0.04uM	up	0.09606	0.0640394	0.13636	0.000838836
REP.A009	MDAMB231	24H	G09	felodipine	1.11uM	up	0.0917	0.06	0.14285	0.000785961
REP.A009	HA1E	24H	N23	fenticonazole	0.125uM	up	0.0826	0.0597015	0.15789	0.00077861
ASG002	MKN45	24H	G06	axitinib	0.12uM	up	0.08119	0.0582524	0.15789	0.000746743
ASG002	MKN45	24H	A16	lorazepam	10uM	up	0.08888	0.0724638	0.1	0.000644058
CVD001	HupH7	24H	G11	BRD-K60932973	10uM	up	0.08144	0.0659898	0.11111	0.000597129
LJP007	THP1	24H	N13	AZD-9291	10uM	down	0.0845	0.0625	0.11111	0.0005868
LJP007	THP1	24H	L22	WZ-4002	0.37uM	down	0.08	0.06	0.11111	0.000533328
REP.A023	A549	24H	M07	D-serine	10uM	up	0.07929	0.0594059	0.11111	0.000523361
REP.A022	HELA	24H	N06	cyclosporin-a	0.04uM	up	0.07792	0.0582524	0.11111	0.000504332

### Sheet: Sheet1
altanserin
dofequidar
famotidine
ATN-161
bemegride
tipiracil
trametinib
ritodrine
KD-025
oxatomide
mestranol
bicalutamide
netupitant
R-428
caffeine
PF-4800567
cianidanol
capsaicin
moxifloxacin
BRD-K42633304
vardenafil
tibolone
Nu-7026
pomalidomide
clofibrate
amoxapine
fidarestat
neratinib
darifenacin
R-547
vemurafenib
isradipine
epitiostanol
NSC60043
zidovudine
rottlerin
bosentan
gefitinib
Su-014813
GDC-834
nelfinavir
PK-11195
cinaciguat
raloxifene
milnacipran
diazepam
colchicine
roscovitine
azathioprine
GW-5074
myricitrin
CFM-2
lorglumide
NVP-DPP728
flutamide
indoramin
cholic-acid
famprofazone
ilomastat
BRD-K40389799
GW-842166
imatinib
brivanib
marbofloxacin
estrone
DCPIB
bepotastine
alectinib
YM-298198
LY-294002
oncrasin-1
alvocidib
nutlin-3
GSK-J2
BRD-K32801988
ciclopirox
BRD-K82225283
simvastatin
kakonein
BRD-K95552726
GSK-461364
lurasidone
epirizole
gemifloxacin
GSK-2110183
MK-3207
aliskiren
digoxin
erythromycin
BRD-K55591206
BI-2536
BRD-K79432418
vernakalant
methimazole
MK-2206
IOX2
progesterone
GDC-0199
tandutinib
MG-132
BRD-K97808269
delivert
relcovaptan
tipifarnib
cefepime
chlorpyrifos
taltirelin
bavisant
ruxolitinib
centpropazine
milacemide
ulipristal
PI-103
AZD-3514
lersivirine
preladenant
XMD-892
riodipine
BRD-K37846922
OPC-21268
fostamatinib
indacaterol
enprofylline
tozasertib
ZK-200775
VT-464
atipamezole
ZM-447439
cariprazine
sitagliptin
BRD-K68774060
defactinib
AZD-7762
indiplon
tolnaftate
mefloquine
NVP-BGJ398
AGI-5198
NNC-63-0532
thalidomide
doxazosin
dabrafenib
maxacalcitol
lonidamine
anguidine
lomerizine
torin-1
donepezil
oxybenzone
LY-2334737
pazopanib
AZD-1480
cabozantinib
ponatinib
AG-14361
alrestatin
carbenoxolone
RITA
rimonabant
BRD-K30064966
NBQX
pemirolast
Ro-20-1724
MI-2
sildenafil
RS-504393
BRD-K78472431
vandetanib
paraxanthine
AVL-292
aripiprazole
amiloride
SC-560
tirofiban
NVP-TAE684
WAY-362450
SR-33805
methiopril
sulfasalazine
trifluoperazine
carbimazole
rucaparib
imipramine
KI-20227
BRD-K39143839
rucinol
chelidonine
ketoprofen
sotrastaurin
adaptavir
tolvaptan
AZD-7545
felodipine
fenticonazole
axitinib
lorazepam
BRD-K60932973
AZD-9291
WZ-4002
D-serine
cyclosporin-a
