## Supplementary material for "DBSOMA: A Machine Learning Method that Identifies Chemical Modulators of Transcriptional States Uncovers Effectors of Beta-Cell Maturation": Each of the 201 unique predicted compounds ranked by product value on SOM projection, compared with ranks from Clue.io and Enrichr for each compound.

### Sheet: Benchmarking
drug	DBSOMA_rank	Clue_io_rank	enrichr_rank
altanserin	1	558	3322
dofequidar	2	14371	1645
famotidine	3	7017	3810
ATN-161	4	58	6500
bemegride	5	6693	4476
tipiracil	6	7627	259
trametinib	8	86	8219
ritodrine	9	9367	2985
KD-025	10	5635	1749
oxatomide	11	7765	7710
mestranol	12	1195	5635
bicalutamide	13	3889	8004
netupitant	14	1568	4312
R-428	15	3693	386
caffeine	16	1466	5068
PF-4800567	17	2773	1786
cianidanol	18	2722	1825
capsaicin	19	167	7584
moxifloxacin	20	1364	444
BRD-K42633304	21	3617	-1
vardenafil	22	2651	2186
tibolone	23	7417	4748
Nu-7026	24	5596	665
pomalidomide	25	2466	466
clofibrate	27	4741	3046
amoxapine	28	1563	1339
fidarestat	29	1387	6270
neratinib	30	223	541
darifenacin	31	1559	4233
R-547	32	3998	4035
vemurafenib	33	12028	6560
isradipine	34	2056	1618
epitiostanol	35	7670	2902
NSC60043	36	2807	3583
zidovudine	37	468	7619
rottlerin	38	982	387
bosentan	39	9866	928
gefitinib	40	1288	2751
Su-014813	41	3952	2688
GDC-834	42	3191	1932
nelfinavir	43	1313	1066
PK-11195	44	1544	163
cinaciguat	45	7238	6816
raloxifene	46	4016	2227
milnacipran	47	5350	4292
diazepam	48	3948	607
colchicine	49	4332	6171
roscovitine	50	1305	4036
azathioprine	52	2270	8921
GW-5074	53	3364	1909
myricitrin	54	25845	5695
CFM-2	55	6519	3244
lorglumide	56	182	8122
NVP-DPP728	57	5806	2912
flutamide	61	3144	1966
indoramin	62	13627	3352
cholic-acid	63	10135	572
famprofazone	64	22735	5143
ilomastat	65	8219	5189
BRD-K40389799	66	4916	-1
GW-842166	67	10679	4844
imatinib	68	5771	5815
brivanib	69	1911	2539
marbofloxacin	70	16323	2005
estrone	71	1884	4747
DCPIB	72	10776	6081
bepotastine	73	1491	4742
alectinib	74	3777	3658
YM-298198	75	3343	445
LY-294002	76	3219	1071
oncrasin-1	77	18639	2136
alvocidib	78	721	616
nutlin-3	81	9825	6586
GSK-J2	82	12952	7712
BRD-K32801988	83	3262	-1
ciclopirox	84	951	39
BRD-K82225283	85	3970	-1
simvastatin	87	253	2178
kakonein	88	8704	4086
BRD-K95552726	90	3328	-1
GSK-461364	91	4786	4848
lurasidone	92	3406	4665
epirizole	93	493	1189
gemifloxacin	94	4537	1330
GSK-2110183	95	1829	2971
MK-3207	96	7022	4952
aliskiren	97	9685	6897
digoxin	99	1349	8402
erythromycin	101	3687	2705
BRD-K55591206	102	1823	-1
BI-2536	103	166	545
BRD-K79432418	104	9030	-1
vernakalant	105	1196	2310
methimazole	106	445	3336
MK-2206	107	402	289
IOX2	108	8486	1385
progesterone	109	764	3251
GDC-0199	110	369	3837
tandutinib	111	318	3977
MG-132	112	4453	890
BRD-K97808269	114	10343	-1
delivert	115	2641	373
relcovaptan	116	1282	7044
tipifarnib	117	7415	2508
cefepime	118	11181	7087
chlorpyrifos	119	21648	6654
taltirelin	120	9402	3107
bavisant	121	18705	2407
ruxolitinib	122	5599	7286
centpropazine	123	-1	123
milacemide	124	4019	2051
ulipristal	125	14314	4913
PI-103	127	2173	548
AZD-3514	128	4880	3563
lersivirine	129	13923	2440
preladenant	130	7042	2214
XMD-892	131	2752	549
riodipine	132	-1	1326
BRD-K37846922	133	6042	-1
OPC-21268	134	-1	1823
fostamatinib	135	5236	3989
indacaterol	136	6044	4253
enprofylline	137	3282	3226
tozasertib	138	966	2408
ZK-200775	139	1472	4599
VT-464	141	9167	2062
atipamezole	142	4123	8460
ZM-447439	143	697	6005
cariprazine	144	15013	3715
sitagliptin	145	15834	1217
BRD-K68774060	146	34	-1
defactinib	147	1123	209
AZD-7762	148	1059	1351
indiplon	149	16040	1061
tolnaftate	150	10341	710
mefloquine	151	14328	1082
NVP-BGJ398	152	3284	6758
AGI-5198	153	8710	1549
NNC-63-0532	154	416	339
thalidomide	155	12227	917
doxazosin	156	14083	1845
dabrafenib	157	5435	1433
maxacalcitol	160	3747	5514
lonidamine	162	84	1236
anguidine	163	25617	2457
lomerizine	164	6197	530
torin-1	165	1837	105
donepezil	166	9211	1694
oxybenzone	167	9293	5709
LY-2334737	168	2680	7206
pazopanib	169	1839	1759
AZD-1480	170	1892	2223
cabozantinib	171	796	6510
ponatinib	172	2167	2489
AG-14361	173	197	3230
alrestatin	174	17038	1731
carbenoxolone	175	7595	1766
RITA	176	151	1264
rimonabant	177	19	1324
BRD-K30064966	178	6974	-1
NBQX	179	5302	2011
pemirolast	180	4770	283
Ro-20-1724	182	23131	793
MI-2	183	1365	4868
sildenafil	184	2895	5861
RS-504393	185	11347	88
BRD-K78472431	186	17543	-1
vandetanib	187	4999	6210
paraxanthine	188	8109	4316
AVL-292	189	457	6575
aripiprazole	190	10731	3962
amiloride	191	3182	4096
SC-560	192	11661	3399
tirofiban	193	9559	2547
NVP-TAE684	195	576	1983
WAY-362450	196	6967	3343
SR-33805	197	1425	7038
methiopril	198	14444	5934
sulfasalazine	199	15858	1570
trifluoperazine	200	339	3880
carbimazole	201	815	1353
rucaparib	202	3414	8542
imipramine	204	5811	1450
KI-20227	205	9173	984
BRD-K39143839	206	8616	-1
rucinol	207	13720	1927
chelidonine	208	9546	697
ketoprofen	209	5200	4722
sotrastaurin	210	1071	227
adaptavir	211	-1	1448
tolvaptan	213	8674	824
AZD-7545	214	7901	2148
felodipine	216	9613	3075
fenticonazole	217	131	3903
axitinib	218	4674	1393
lorazepam	219	138	731
BRD-K60932973	220	1218	-1
AZD-9291	221	3658	4592
WZ-4002	222	1221	7212
D-serine	223	3008	4541
cyclosporin-a	224	846	7
