## Supplementary material for "DBSOMA: A Machine Learning Method that Identifies Chemical Modulators of Transcriptional States Uncovers Effectors of Beta-Cell Maturation": Summary of cell line data analysis. For each cell line the total number of input signatures and the number of DBSOMA generated hits from that cell lin

### Sheet: Cell lines giving mature sig
Unique Cell Lines	Hit Signature Count	Line type
MCF10A	48	Immortalized Breast Cells
MDAMB231	25	Invasive Breast Carcinoma
THP1	17	Acute Myeloid Leukemia
HA1E	16	Immortalized Embyonic Kidney Cells
PC3	10	Prostate Adenocarcinoma
A375	10	Melanoma
JHH5	9	Hepatocellular Carcinoma
HCC95	8	Lung Squamous Cell Carcinoma (LUSC)
NALM6	7	B-Lymphoblastic Leukemia/Lymphoma
MKN45	7	Diffuse Type Stomach Adenocarcinoma
MELHO	6	Melanoma
SKMEL5	5	Cutaneous Melanoma
MCF7	5	Invasive Breast Carcinoma (BRCA)
IM95	5	Stomach adenocarcinoma
SNU-407	4	Colon Adenocarcinoma
MCF10A.WT	3	Immortalized Breast Cells
T47D	3	Invasive breast carcinoma
JURKAT	3	T-Lymphoblastic Leukemia/Lymphoma
HEC108	2	Endometrial Carcinoma
HEC151	2	Endometrial Carcinoma
NCIH2110	2	non-small cell lung cancer
YAPC	2	human pancreatic cancer cell line
MINO	2	mantle cell lymphoma
OCILY3	2	Diffuse Large B-Cell Lymphoma
NCIH1573	2	Lung adenocanrcinoma
BC3C	2	bladder cancer cell line
HCC515	2	Lung Adenocarcinoma
CJM	2	metastasis of cancer occurred in oral cavity
HT29	2	colorectal adenocarcinoma
SKES1	2	anaplastic osteosarcoma
OVK18	1	Ovarian endometrioid adenocarcinoma
GP2D	1	adenocarcinoma of the colon
HEPG2	1	a human liver cancer cell line
JHH7	1	human hepatocellular carcinoma
A204	1	Immortalized muscle rhabdomyosarcoma
PHH.MGH	1	Primary human hepatocytes
HuH7	1	Epithelial-like hepatoma
A549	1	Lung adenocancinoma
HELA	1	Immortalized cervical cancer line

### Sheet: Signatures per Cell line
Cell Line	Signatures Tested	Hits
MCF7	125680	5
PC3	109498	10
A549	106287	1
A375	91316	10
HT29	85158	2
HA1E	74006	16
VCAP	70723	0
U2OS	50743	0
HELA	48506	1
YAPC	42020	2
MCF10A	35904	48
HEPG2	35145	1
MDAMB231	32089	25
THP1	30441	17
HCC515	30222	2
HEK293	29628	0
JURKAT	26495	3
HUVEC.A	12018	0
NPC	11631	0
XC.L10	9580	0
NEU	8856	0
ASC	7137	0
SKBR3	5724	0
BT20	5612	0
HS578T	5589	0
XC.R10	5516	0
HME1	5382	0
SKB	4997	0
HEC108	4850	2
PHH	4635	0
TMD8	4298	0
HEC1A	4225	0
JHH5	4224	9
IGR37	4199	0
SNU407	4190	4
22RV1	4189	0
OVTOKO	4182	0
HEC251	4178	0
SH4	4178	0
GI1	4168	0
T47D	4165	3
CJM	4164	2
HCC95	4160	8
A204	4119	1
SKES1	4105	2
HEC265	4087	0
MELHO	4080	6
BEN	4079	0
CAL29	4060	0
NCIH1573	3998	2
MDAMB468	3903	0
BC3C	3804	2
NCIH838	3741	0
NCIH2110	3548	2
BJAB	3146	0
K562	3000	0
HBL1	2998	0
OCILY3	2870	2
SHSY5Y	2815	0
CD34	2742	0
MCF10A.WT	2735	3
OCILY19	2718	0
MINO	2579	2
FIBRNPC	2565	0
HUH7	2392	1
NPC.TAK	2160	0
ASC.C	2126	0
HUVEC	2114	0
SKL	2106	0
SKL.C	2102	0
NPC.CAS9	2007	0
MCF10A.TP53.M	1926	0
NKDBA	1921	0
NALM6	1791	7
KMS34	1775	0
SKMEL5	1723	5
LNCAP	1462	0
AGS	1413	0
U937	1395	0
NOMO1	1334	0
HPTEC	1302	0
MCLF130CN	1269	0
MCLF040SZ	1267	0
MCLF126CN	1266	0
MCLF100SZ	1266	0
MCLF051CN	1265	0
MCLF117SZ	1264	0
MCLF076SZ	1264	0
MCLF037SZ	1264	0
MCLF035SZ	1264	0
MCLF056CN	1264	0
MCLF022CN	1262	0
MCLF135CN	1262	0
MCLF162SZ	1261	0
MCLF027CN	1260	0
MCLF033SZ	1260	0
MCLF015CN	1260	0
MCLF123SZ	1249	0
MCLF141SZ	1243	0
MCLF0067SZ	1234	0
MCLF054CN	1227	0
MCF10A.WT.HP	1140	0
OCILY10	1122	0
MCF10A.WTLP	1026	0
HL60	1022	0
P1A82	936	0
NCIH596	835	0
NCIH2073	834	0
NCIH508	833	0
MCF10A.KRAS.HG	803	0
MCF10A.EGFR.HL	763	0
BT474	746	0
DV90	739	0
SNU1040	739	0
SKM1	727	0
XC.500	725	0
XC.P933	725	0
XC.P934	725	0
XC.P935	725	0
A673	725	0
CORL23	724	0
RMUGS	724	0
SKMEL1	724	0
SW480	724	0
JHH7	723	1
XC.P912	723	0
RKO	723	0
OC316	722	0
ZR751	722	0
EFO27	722	0
HCT116	722	0
SNUC4	722	0
SW620	722	0
XC.P033	721	0
XC.P908	721	0
XC.P936	721	0
HCC15	720	0
TYKNU	720	0
IM95	719	5
XC.P031	719	0
XC.P909	719	0
XC.P910	719	0
XC.P914	719	0
XC.P915	719	0
XC.P930	719	0
LOVO	719	0
MKN45	718	7
H1299	718	0
JHUEM2	718	0
XC.P922	717	0
XC.P931	717	0
XC.P932	717	0
OV7	717	0
SW948	716	0
XC.P901	715	0
XC.P904	715	0
XC.P905	715	0
XC.P907	715	0
XC.P911	715	0
SKMEL28	715	0
MDST8	714	0
SKNSH	714	0
XC.P091	713	0
HEC151	712	2
SKMEL3	712	0
U251MG	712	0
COV644	712	0
CL34	711	0
RMGI	711	0
SNGM	711	0
MNEU.E	710	0
XC.P026	709	0
XC.P906	709	0
WA09.AST	708	0
HT115	708	0
SKLU1	708	0
PL21	707	0
OVK18	706	1
XC.P092	705	0
T3M10	704	0
NCIH1694	702	0
G401	701	0
WSUDLCL2	701	0
COV434	700	0
SNUC5	700	0
BICR6	696	0
NCIH1836	694	0
GP2D	691	1
1HAE	690	0
NCIH2172	689	0
HFL1	688	0
NL20	688	0
WI38	688	0
IMR90	687	0
ES2	686	0
NCIH841	686	0
HIMG001	685	0
HIMG002	685	0
RCC10RGB	680	0
OAW28	678	0
NPC.177	677	0
NPC.170	675	0
YH13	673	0
NPC.179	673	0
LNCAP.FGC	671	0
NPC.215	671	0
TOV112D	670	0
HCC1588	668	0
HUES3	660	0
TC32	659	0
NPC.8330	658	0
XC.L100.L	652	0
XC.L100.M	651	0
NCIH1437	640	0
PHH.MGH	632	1
MCLF137CN	629	0
HCT116.WT	617	0
MCF10A.WTHP	543	0
U266	474	0
HCT116.TP53.M	434	0
HEK293T	429	0
MCF10A.PTEN.M	428	0
HCT116.TP53.HR	400	0
MCF10A.IDH1.HR	378	0
MCF10A.WTLP.GM	377	0
MCF10A.EGFR.HD	375	0
MCF10A.PIK3CA.HH	362	0
MCF10A.BRCA1.HD	355	0
HAP1	352	0
MCF10A.TP53.M.KRAS.HG	351	0
HMELZ	346	0
MCF10A.TP53.M.EGFR.HL	346	0
HAP1.SRC	330	0
HAP1.CDK4	308	0
HAP1.RELA	308	0
HAP1.TP53	308	0
HAP1.HDAC5	276	0
HAP1.ITGA4	276	0
HAP1.MAPK8	276	0
HAP1.PRKCQ	276	0
HAP1.BRD4	268	0
HAP1.PIK3CA	234	0
HAP1.PRKACA	234	0
XC	218	0
XC.L100.H	215	0
H1975	120	0
NCIH1975	120	0
SUDHL4	114	0
HUH751	58	0
N8	52	0
C42	48	0
DU145	48	0
HME	39	0
HMLE	39	0
HS27A	28	0
152NPC2	26	0
221NPC1	26	0
AG062632	26	0
AG06840A	26	0
APP11NPC1	26	0
ND347327	26	0
SAD21NPC2	26	0
SB1NPC3	26	0
CW2	24	0
H2110	24	0
MFE319	24	0
OC314	24	0
VMCUB1	24	0
5637	24	0
AN3CA	24	0
H1563	24	0
H1781	24	0
HCC827	24	0
J82	24	0
LN229	24	0
OVCAR8	24	0
AG078N11	24	0
SAD11NPC4	24	0
NPC-2	22	0
NPC-3	22	0
NPC-4	22	0
NPC-5	22	0
NPC-6	22	0
NPC-8	22	0
IPS-ND34732	19	0
IPS-3	18	0
IPS-15-2	16	0
MICROGLIA-PSEN1	15	0
MCH58	2	0
