## Supplementary material for "DBSOMA: A Machine Learning Method that Identifies Chemical Modulators of Transcriptional States Uncovers Effectors of Beta-Cell Maturation": Summary data of L1000 genetic perturbation signatures passing Structure, Quality and Overlap thresholds for both CRISPR and Overexpression perturbatio

### Sheet: CRISPR Signatures
Stupdy info	Cell Line	Time	Well	Gene Target	Direction	Structure	quality	Maturation Overlap	Product
XPR032	BICR6.311	96H	G14	TRPC5	up	0.22222	0.164179	0.44444	0.0162149
XPR032	BICR6.311	96H	N13	KCND3	up	0.225	0.182741	0.27777	0.011421
XPR032	BICR6.311	96H	A18	RPL15	up	0.18333	0.118227	0.43181	0.00935926
XPR032	AGS.311	96H	H11	GLYATL2	up	0.1572	0.115578	0.5	0.00908442
XPR032	BICR6.311	96H	A12	ACSS2	up	0.13333	0.0961538	0.5625	0.00721136
XPRJJ001	A375	96H	J03	CLOCK	up	0.1144	0.0865385	0.66666	0.00659993
XPR030	BICR6.311	96H	P17	CASP1	up	0.11353	0.0757576	0.57692	0.00496195
XPRJJ001	A375	96H	J17	SUV39H1	up	0.11504	0.0784314	0.53846	0.00485839
XPR015	MCF7.311	96H	I22	CXCL1	up	0.12711	0.0861244	0.43333	0.00474378
XPR032	BICR6.311	96H	I24	TRHR	up	0.12605	0.0809524	0.43333	0.00442172
XPR030	BICR6.311	96H	B20	TXNRD2	up	0.09663	0.0654206	0.60869	0.00384789
XPRJJ001	A375	96H	F16	ASH2L	up	0.0851	0.0676329	0.65	0.00374111
XPR032	BICR6.311	96H	G17	SOD1	up	0.1234	0.0970874	0.31034	0.00371805
XPR028	BICR6.311	96H	J09	IL6	up	0.10964	0.0738916	0.44	0.00356465
XPR032	BICR6.311	96H	N11	ALDH6A1	up	0.11814	0.0841121	0.35714	0.0035489
XPR036	BICR6.311	96H	A08	TP53RK	up	0.10407	0.071066	0.47826	0.00353713
XPR008	PC3.311B	96H	A15	AKT1	up	0.0921	0.0616114	0.61904	0.00351269
XPR030	BICR6.311	96H	K14	LPA	up	0.10526	0.0673077	0.45833	0.00324718
HAHN001	ES2	96H	N21	VEGFA	up	0.12658	0.075	0.33333	0.00316447
XPR017	MCF7.311	96H	N12	ID4	up	0.09956	0.06	0.52173	0.00311661
XPR032	BICR6.311	96H	C14	TRDMT1	up	0.14782	0.0773196	0.2647	0.00302536
XPR032	AGS.311	96H	C21	CPT1B	up	0.0852	0.0621762	0.52631	0.00278808
XPR032	BICR6.311	96H	O05	CTSF	up	0.11618	0.0813397	0.28571	0.00269997
XPR015	MCF7.311	96H	I15	COL1A2	up	0.10775	0.0780488	0.32	0.00269112
XPR032	BICR6.311	96H	K07	TRPM5	up	0.10729	0.0873786	0.28	0.00262496
XPR035	HT29.311	96H	N22	TK2	up	0.09787	0.0682927	0.3913	0.00261537
XPR033	PC3.311B	96H	N02	ATF4	up	0.10256	0.075	0.33333	0.00256397
XPR015	MCF7.311	96H	A22	CT45A6	up	0.08333	0.0576923	0.47368	0.00227722
XPR025	MCF7.311	96H	G13	SQSTM1	up	0.10256	0.0631068	0.33333	0.00215739
XPR024	BICR6.311	96H	L09	SMARCA1	up	0.10526	0.0653266	0.25	0.00171907
XPR028	BICR6.311	96H	F14	PCCB	up	0.1048	0.0772947	0.20833	0.00168757
XPR032	BICR6.311	96H	P16	SUCNR1	up	0.08407	0.0591133	0.26315	0.00130776
XPR040	LCLC103H.311	96H	G08	BRDN0001479514	down	0.07627	0.0610329	0.16666	0.000775798
XPR028	YAPC.311	96H	I23	MTNR1A	up	0.08558	0.07	0.10526	0.000630571
XPR034	HT29.311	96H	P13	GRK5	up	0.08658	0.0640394	0.1	0.000554453

### Sheet: Overexpression Signatures
Stupdy info	Cell Line	Time	Well	Gene Target	Direction	Structure	quality	Maturation Overlap	Product
TA.OE012	SALE	96H	A04	EBNA1BP2	up	0.16956	0.116162	0.46153	0.00909046
TA.OE007	SALE	96H	A19	CDK4	up	0.13852	0.103448	0.4375	0.00626922
TA.OE012	SALE	96H	H02	DCAF8	up	0.13793	0.103448	0.40625	0.00579663
TA.OE012	H1299	96H	H02	DCAF8	up	0.10878	0.0892019	0.57692	0.00559807
TA.OE008	HA1E	96H	D09	CPS1	up	0.09401	0.0761905	0.63636	0.00455804
TA.OE007	SALE	96H	L12	HLA-A	up	0.11016	0.0663507	0.46153	0.00337341
OFL001	MCF7	96H	O05	XLOC4457	up	0.08888	0.0643564	0.55	0.003146
OFL001	A549	96H	B09	ASNSD1	up	0.08733	0.062201	0.45	0.0024444
TA.OE007	SALE	96H	A10	AXIN2	up	0.09292	0.0597015	0.42857	0.00237748
OFL001	A549	96H	D22	ELFN1-AS1	up	0.08016	0.0613208	0.47368	0.00232836
TA.OE007	SALE	96H	A03	ATF4	up	0.0886	0.0724638	0.28571	0.00183434
TA.OE007	SALE	96H	D05	TP53	up	0.09663	0.0704225	0.26086	0.00177513
TA.OE008	HA1E	96H	K12	ATF6	up	0.10572	0.0776699	0.20833	0.00171065
TA.OE012	SALE	96H	C14	KEAP1	up	0.10619	0.0731707	0.20833	0.00161872
TA.OE007	SALE	96H	J07	MAPKAP1	up	0.08771	0.07	0.25	0.00153492
TA.OE007	A549	96H	F15	DUSP1	down	0.08374	0.0674157	0.17647	0.000996243
TA.OE007	SALE	96H	L10	PIM1	up	0.07619	0.0609137	0.1875	0.00087019

### Sheet: Sheet1
Gene Target	Cell Line	Structure	quality	Maturation Overlap	Product
TRPC5	BICR6.311	0.22222	0.164179	0.44444	0.0162149
KCND3	BICR6.311	0.225	0.182741	0.27777	0.011421
RPL15	BICR6.311	0.18333	0.118227	0.43181	0.00935926
GLYATL2	AGS.311	0.1572	0.115578	0.5	0.00908442
ACSS2	BICR6.311	0.13333	0.0961538	0.5625	0.00721136
CLOCK	A375	0.1144	0.0865385	0.66666	0.00659993
CASP1	BICR6.311	0.11353	0.0757576	0.57692	0.00496195
SUV39H1	A375	0.11504	0.0784314	0.53846	0.00485839
CXCL1	MCF7.311	0.12711	0.0861244	0.43333	0.00474378
TRHR	BICR6.311	0.12605	0.0809524	0.43333	0.00442172
TXNRD2	BICR6.311	0.09663	0.0654206	0.60869	0.00384789
ASH2L	A375	0.0851	0.0676329	0.65	0.00374111
SOD1	BICR6.311	0.1234	0.0970874	0.31034	0.00371805
IL6	BICR6.311	0.10964	0.0738916	0.44	0.00356465
ALDH6A1	BICR6.311	0.11814	0.0841121	0.35714	0.0035489
TP53RK	BICR6.311	0.10407	0.071066	0.47826	0.00353713
AKT1	PC3.311B	0.0921	0.0616114	0.61904	0.00351269
LPA	BICR6.311	0.10526	0.0673077	0.45833	0.00324718
VEGFA	ES2	0.12658	0.075	0.33333	0.00316447
ID4	MCF7.311	0.09956	0.06	0.52173	0.00311661
TRDMT1	BICR6.311	0.14782	0.0773196	0.2647	0.00302536
CPT1B	AGS.311	0.0852	0.0621762	0.52631	0.00278808
CTSF	BICR6.311	0.11618	0.0813397	0.28571	0.00269997
COL1A2	MCF7.311	0.10775	0.0780488	0.32	0.00269112
TRPM5	BICR6.311	0.10729	0.0873786	0.28	0.00262496
TK2	HT29.311	0.09787	0.0682927	0.3913	0.00261537
ATF4	PC3.311B	0.10256	0.075	0.33333	0.00256397
CT45A6	MCF7.311	0.08333	0.0576923	0.47368	0.00227722
SQSTM1	MCF7.311	0.10256	0.0631068	0.33333	0.00215739
SMARCA1	BICR6.311	0.10526	0.0653266	0.25	0.00171907
PCCB	BICR6.311	0.1048	0.0772947	0.20833	0.00168757
SUCNR1	BICR6.311	0.08407	0.0591133	0.26315	0.00130776
BRDN0001479514	LCLC103H.311	0.07627	0.0610329	0.16666	0.000775798
MTNR1A	YAPC.311	0.08558	0.07	0.10526	0.000630571
GRK5	HT29.311	0.08658	0.0640394	0.1	0.000554453
EBNA1BP2	SALE	0.16956	0.116162	0.46153	0.00909046
CDK4	SALE	0.13852	0.103448	0.4375	0.00626922
DCAF8	SALE	0.13793	0.103448	0.40625	0.00579663
DCAF8	H1299	0.10878	0.0892019	0.57692	0.00559807
CPS1	HA1E	0.09401	0.0761905	0.63636	0.00455804
HLA-A	SALE	0.11016	0.0663507	0.46153	0.00337341
XLOC4457	MCF7	0.08888	0.0643564	0.55	0.003146
ASNSD1	A549	0.08733	0.062201	0.45	0.0024444
AXIN2	SALE	0.09292	0.0597015	0.42857	0.00237748
ELFN1-AS1	A549	0.08016	0.0613208	0.47368	0.00232836
ATF4	SALE	0.0886	0.0724638	0.28571	0.00183434
TP53	SALE	0.09663	0.0704225	0.26086	0.00177513
ATF6	HA1E	0.10572	0.0776699	0.20833	0.00171065
KEAP1	SALE	0.10619	0.0731707	0.20833	0.00161872
MAPKAP1	SALE	0.08771	0.07	0.25	0.00153492
DUSP1	A549	0.08374	0.0674157	0.17647	0.000996243
PIM1	SALE	0.07619	0.0609137	0.1875	0.00087019

### Sheet: Combined gene targets
Gene
TRPC5
KCND3
RPL15
GLYATL2
ACSS2
CLOCK
CASP1
SUV39H1
CXCL1
TRHR
TXNRD2
ASH2L
SOD1
IL6
ALDH6A1
TP53RK
AKT1
LPA
VEGFA
ID4
TRDMT1
CPT1B
CTSF
COL1A2
TRPM5
TK2
ATF4
CT45A6
SQSTM1
SMARCA1
PCCB
SUCNR1
BRDN0001479514
MTNR1A
GRK5
EBNA1BP2
CDK4
DCAF8
DCAF8
CPS1
HLA-A
XLOC4457
ASNSD1
AXIN2
ELFN1-AS1
ATF4
TP53
ATF6
KEAP1
MAPKAP1
DUSP1
PIM1
